# Synthetic Cannabidiol Attenuates Heart Failure Progression with Concomitant and Post Injury Administration Through Modulation of Immune and Endothelial to Mesenchymal Transition – Related Remodeling Programs

**DOI:** 10.64898/2026.07.10.737555

**Authors:** Muthu Kumar Krishnamoorthi, Abraham Mendez-Fernandez, Khush Patel, Rajarajan Amirthalingam Thandavarayan, Gerardo Garcia Rivas, Omar Lozano Garcia, Kartiga Natarajan, Mahwash Kassi, Rayan Yousefzai, Guillermo Torre-Amione, Victor Manuel Trevino Alvarado, Arvind Bhimaraj

## Abstract

**Background:** Cardiac fibrosis is a central driver of adverse remodeling in heart failure with reduced ejection fraction (HFrEF), yet therapies directly targeting these pathways remain less established. We investigated the role of a pharmaceutical-grade synthetic (s) cannabidiol in HFrEF using an invitro and in vivo strategy.

**Methods:** HFrEF was induced in 12-week-old C57BL/6J mice using angiotensin II, L-NAME, and salt exposure. A 5-week (w) s-cannabidiol course was administered either concomitantly (beginning at week 0) during disease induction or after disease induction (beginning at week 4). Echocardiography, cardiac morphological characterization was performed at 5 and 9 weeks of the experiment. Cardiac tissue was processed for RNA extraction. Standard statistical and informatics methodology was used to compare groups.

**Results:** At 5 weeks, mice in the concomitant s-cannabidiol group had reduced cardiomyocyte hypertrophy and fibrosis area with better isovolumetric relaxation time, ejection fraction, and fractional shortening compared to HFrEF mice. In the treatment after disease induction model, at 9 weeks, s-cannabidiol treated mice maintained therapeutic effect compared to 5w HFrEF mice but also had enhanced structural and functional recovery compared to mice that recovered naturally. Bulk RNA-sequencing analysis demonstrated a significant transcriptional change in HFrEF compared to controls, with s-cannabidiol partially shifting the cardiac transcriptome away from the failing state and attenuates the HF-enriched transcriptional programs of oxidative stress, inflammatory signaling, hypoxia, apoptosis, p53/MYC/mTORC1/E2F remodeling, and EMT/fibrotic remodeling, while enriching lipid/peroxisomal metabolic pathways. In an invitro HUVEC model of Endothelial to Mesenchymal Transition (EndMT), s-cannabidiol inhibited the transition and also reversed established EndMT, with these effects attenuated by pharmacologic inhibition of CB2 and PPARγ, but not CB1 receptors.

**Conclusions:** s-cannabidiol attenuates adverse remodeling in experimental HFrEF, promotes recovery after injury, and is associated with suppression of EndMT-related programs mediated through CB2/PPARγ-linked endothelial signaling.
