## Supplementary Figures, Tables and Data fiels for "Synthetic Cannabidiol Attenuates Heart Failure Progression with Concomitant and Post Injury Administration Through Modulation of Immune and Endothelial to Mesenchymal Transition – Related Remodeling Programs": Data File B.xlsx

### Sheet: Sheet1
ID	Description	setSize	enrichmentScore	NES	pvalue	p.adjust	qvalue	rank	leading_edge	core_enrichment	Count	GeneRatio	core_enrichment_symbols
HALLMARK_MYC_TARGETS_V1	HALLMARK_MYC_TARGETS_V1	201	-0.540831	-2.41847	1e-10	5e-09	2.52632e-09	3234	tags=45%, list=15%, signal=39%	ENSMUSG00000002477/ENSMUSG00000029910/ENSMUSG00000034024/ENSMUSG00000028394/ENSMUSG00000006398/ENSMUSG00000022858/ENSMUSG00000008373/ENSMUSG00000038014/ENSMUSG00000028633/ENSMUSG00000026355/ENSMUSG00000025364/ENSMUSG00000046865/ENSMUSG00000025917/ENSMUSG00000025289/ENSMUSG00000022551/ENSMUSG00000038845/ENSMUSG00000021774/ENSMUSG00000022752/ENSMUSG00000025869/ENSMUSG00000028140/ENSMUSG00000001416/…	91	0.452736	Snrpd1/Mad2l1/Cct2/Pole3/Cdc20/Tra2b/Prpf31/Fam120a/Ctps/Mcm6/Pa2g4/Fbl/Cops5/Prdx4/Cyc1/Phb/Ube2e1/Tomm70a/Nop16/Mrpl9/Cct3/Set/Cox5a/Psmc6/Ap3s1/Rrp9/Ndufab1/Eif2s1/Orc2/Rps2/Eif3j1/Ran/Pgk1/Snrpd3/Kpna2/Cct5/Gnl3/Cdk4/Ssbp1/Tyms/Erh/C1qbp/Ppia/Psmd7/Snrpb2/Rpl6/Hprt/Lsm7/Psmd3/Npm1/Eef1b2/H2az1/Txnl4a/Rpl22/Psma2/Ldha/Rplp0/Rps6/Psma4/Rpl14/Phb2/Psmb2/Rps10/Psmb3/Snrpd2/Eif2s2/Pabpc1/Hdgf/Odc1…
HALLMARK_UV_RESPONSE_DN	HALLMARK_UV_RESPONSE_DN	144	0.477564	2.04531	7.70661e-08	1.92665e-06	9.73467e-07	2824	tags=35%, list=13%, signal=31%	ENSMUSG00000096054/ENSMUSG00000020467/ENSMUSG00000028517/ENSMUSG00000001870/ENSMUSG00000053436/ENSMUSG00000023805/ENSMUSG00000032402/ENSMUSG00000031523/ENSMUSG00000050953/ENSMUSG00000025026/ENSMUSG00000030516/ENSMUSG00000025810/ENSMUSG00000032193/ENSMUSG00000032263/ENSMUSG00000015846/ENSMUSG00000008575/ENSMUSG00000027312/ENSMUSG00000039910/ENSMUSG00000028184/ENSMUSG00000031229/ENSMUSG00000029287/…	51	0.354167	Syne1/Efemp1/Plpp3/Ltbp1/Mapk14/Synj2/Smad3/Dlc1/Gja1/Add3/Tjp1/Nrp1/Ldlr/Bckdhb/Rxra/Nfib/Atrn/Cited2/Adgrl2/Atrx/Tgfbr3/Scaf8/Atp2b4/Tfpi/Cdon/Nr3c1/Nipbl/Ythdc1/Prkce/Vldlr/Slc7a1/Kit/Prdm2/Ptprm/Dlg1/Apbb2/Lamc1/Cdkn1b/Acvr2a/F3/Sdc2/Irs1/Mrps31/Cap2/Notch2/Ptpn21/Arhgef9/Dab2/Nfkb1/Zmiz1/Sfmbt1
HALLMARK_FATTY_ACID_METABOLISM	HALLMARK_FATTY_ACID_METABOLISM	150	0.468931	2.01652	1.52091e-07	2.53484e-06	1.28076e-06	2881	tags=38%, list=13%, signal=33%	ENSMUSG00000002944/ENSMUSG00000036880/ENSMUSG00000027875/ENSMUSG00000053898/ENSMUSG00000003809/ENSMUSG00000073609/ENSMUSG00000021577/ENSMUSG00000028223/ENSMUSG00000029311/ENSMUSG00000019877/ENSMUSG00000032263/ENSMUSG00000028076/ENSMUSG00000022853/ENSMUSG00000021226/ENSMUSG00000024900/ENSMUSG00000093930/ENSMUSG00000027452/ENSMUSG00000056666/ENSMUSG00000026853/ENSMUSG00000018796/ENSMUSG00000074064/…	57	0.38	Cd36/Acaa2/Hmgcs2/Ech1/Gcdh/D2hgdh/Sdha/Decr1/Hsd17b11/Serinc1/Bckdhb/Cd1d1/Ehhadh/Acot2/Cpt1a/Hmgcs1/Acss1/Retsat/Crat/Acsl1/Mlycd/Gpd2/Aqp7/Hadhb/Inmt/Mdh1/Cpt2/Acadm/Acadvl/Idh3g/Nbn/Acot3/Acsl4/Eci1/Hsdl2/Slc22a5/Acox1/Suclg2/Etfdh/Hadh/Fasn/Ube2l6/Hsd17b7/Acads/Sdhc/Pdha1/Dlst/Idi1/Rap1gds1/Dhcr24/Hsd17b4/Reep6/Alad/Aco2/Cryz/Dld/Aldh9a1
HALLMARK_REACTIVE_OXYGEN_SPECIES_PATHWAY	HALLMARK_REACTIVE_OXYGEN_SPECIES_PATHWAY	48	-0.618754	-2.19859	1.25082e-06	1.56352e-05	7.89991e-06	2602	tags=50%, list=12%, signal=44%	ENSMUSG00000028124/ENSMUSG00000054733/ENSMUSG00000058709/ENSMUSG00000025289/ENSMUSG00000079037/ENSMUSG00000018339/ENSMUSG00000028691/ENSMUSG00000018819/ENSMUSG00000087260/ENSMUSG00000026277/ENSMUSG00000005161/ENSMUSG00000022450/ENSMUSG00000004070/ENSMUSG00000055044/ENSMUSG00000022820/ENSMUSG00000096472/ENSMUSG00000021591/ENSMUSG00000028367/ENSMUSG00000021196/ENSMUSG00000018585/ENSMUSG00000003849/…	24	0.5	Gclm/Msra/Egln2/Prdx4/Prnp/Gpx3/Prdx1/Lsp1/Lamtor5/Stk25/Prdx2/Ndufa6/Hmox2/Pdlim1/Ndufb4/Cdkn2d/Glrx/Txn1/Pfkp/Atox1/Nqo1/Gpx4/Srxn1/Ftl1
HALLMARK_BILE_ACID_METABOLISM	HALLMARK_BILE_ACID_METABOLISM	106	0.485106	1.98171	2.16978e-06	2.16978e-05	1.09631e-05	3922	tags=42%, list=18%, signal=35%	ENSMUSG00000029864/ENSMUSG00000031618/ENSMUSG00000023942/ENSMUSG00000033065/ENSMUSG00000029311/ENSMUSG00000015846/ENSMUSG00000005907/ENSMUSG00000002763/ENSMUSG00000056666/ENSMUSG00000022040/ENSMUSG00000044749/ENSMUSG00000018796/ENSMUSG00000074064/ENSMUSG00000027340/ENSMUSG00000024601/ENSMUSG00000041797/ENSMUSG00000032216/ENSMUSG00000028127/ENSMUSG00000026944/ENSMUSG00000015843/ENSMUSG00000018800/…	45	0.424528	Gstk1/Nr3c2/Slc29a1/Pfkm/Hsd17b11/Rxra/Pex1/Pex6/Retsat/Ephx2/Abca6/Acsl1/Mlycd/Slc23a2/Isoc1/Abca9/Nedd4/Abcd3/Abca2/Rxrg/Abca5/Abca3/Abca8b/Pex26/Nudt12/Idi1/Abca4/Dhcr24/Hsd17b4/Npc1/Abcd1/Aldh9a1/Lipe/Cyp27a1/Atxn1/Fads2/Bmp6/Bcar3/Idh2/Abca1/Pnpla8/Pex12/Pxmp2/Gnmt/Ar
HALLMARK_DNA_REPAIR	HALLMARK_DNA_REPAIR	149	-0.437064	-1.88998	3.48062e-06	2.90052e-05	1.46552e-05	3208	tags=34%, list=15%, signal=29%	ENSMUSG00000019738/ENSMUSG00000029387/ENSMUSG00000029390/ENSMUSG00000003549/ENSMUSG00000016253/ENSMUSG00000026568/ENSMUSG00000027323/ENSMUSG00000033020/ENSMUSG00000022400/ENSMUSG00000028755/ENSMUSG00000030166/ENSMUSG00000045996/ENSMUSG00000006599/ENSMUSG00000036281/ENSMUSG00000012483/ENSMUSG00000032398/ENSMUSG00000041488/ENSMUSG00000024258/ENSMUSG00000006589/ENSMUSG00000046516/ENSMUSG00000025747/…	51	0.342282	Polr2i/Gtf2h3/Tmed2/Ercc1/Nelfcd/Mpc2/Rad51/Polr2f/Rbx1/Cda/Rad52/Polr2k/Gtf2h1/Snapc4/Rpa3/Snapc5/Stx3/Polr2d/Aprt/Cox17/Tyms/Polr1c/Dad1/Nudt9/Hprt/Edf1/Polb/Polr1d/Gtf2a2/Itpa/Guk1/Pold4/Rfc5/Adrm1/Taf13/Polr2j/Supt4a/Polr2c/Nme3/Gtf2h5/Taf10/Nelfe/Nme1/Rala/Mrpl40/Tarbp2/Bola2/Nt5c/Polr2g/Gpx4/Polr2e
HALLMARK_ADIPOGENESIS	HALLMARK_ADIPOGENESIS	199	0.397181	1.77397	7.38197e-06	5.27284e-05	2.66417e-05	3992	tags=40%, list=19%, signal=33%	ENSMUSG00000002944/ENSMUSG00000036880/ENSMUSG00000029455/ENSMUSG00000026880/ENSMUSG00000053898/ENSMUSG00000026858/ENSMUSG00000022425/ENSMUSG00000022309/ENSMUSG00000039087/ENSMUSG00000008348/ENSMUSG00000060376/ENSMUSG00000031996/ENSMUSG00000028223/ENSMUSG00000005683/ENSMUSG00000027709/ENSMUSG00000056666/ENSMUSG00000001211/ENSMUSG00000022040/ENSMUSG00000026853/ENSMUSG00000026827/ENSMUSG00000000340/…	80	0.40201	Cd36/Acaa2/Aldh2/Stom/Ech1/Miga2/Enpp2/Angpt1/Rreb1/Ubc/Bckdha/Aplp2/Decr1/Cs/Mccc1/Retsat/Agpat3/Ephx2/Crat/Gpd2/Dbt/Abcb8/Pim3/Lpcat3/Cpt2/Lama4/Acadm/Idh3g/Slc27a1/Lifr/Acox1/Angptl4/C3/Cmbl/Map4k3/Hadh/Cavin2/Acads/Sdhc/Fzd4/Ubqln1/Slc5a6/Reep5/Fah/Atl2/Adig/Stat5a/Etfb/Uqcrc1/Idh3a/Reep6/Bcl6/Dnajb9/Cyp4b1/Plin2/Aco2/Itsn1/Pgm1/Dld/Lipe/Mylk/Ptcd3/Sowahc/Dhrs7/Sqor/Bcl2l13/G3bp2/Phldb1/Dlat/…
HALLMARK_MITOTIC_SPINDLE	HALLMARK_MITOTIC_SPINDLE	199	0.386302	1.72538	2.36098e-05	0.000147561	7.45571e-05	3291	tags=27%, list=15%, signal=23%	ENSMUSG00000026605/ENSMUSG00000064302/ENSMUSG00000035954/ENSMUSG00000066306/ENSMUSG00000001151/ENSMUSG00000026879/ENSMUSG00000017631/ENSMUSG00000021823/ENSMUSG00000040549/ENSMUSG00000066406/ENSMUSG00000024120/ENSMUSG00000026585/ENSMUSG00000052397/ENSMUSG00000041133/ENSMUSG00000037533/ENSMUSG00000035299/ENSMUSG00000042524/ENSMUSG00000020536/ENSMUSG00000029191/ENSMUSG00000050310/ENSMUSG00000020745/…	54	0.271357	Cenpf/Clasp1/Dock4/Numa1/Pcnt/Gsn/Abr/Vcl/Ckap5/Akap13/Lrpprc/Kifap3/Ezr/Smc1a/Rapgef6/Mid1/Sun2/Llgl1/Rfc1/Rictor/Pafah1b1/Arhgef11/Fgd4/Nf1/Bcl2l11/Rhot2/Tiam1/Arfgef1/Epb41/Trio/Myh9/Smc3/Dlg1/Kif1b/Tuba4a/Alms1/Myo1e/Rabgap1/Als2/Arap3/Notch2/Taok2/Tubgcp2/Shroom2/Itsn1/Pkd2/Tubgcp6/Hook3/Stk38l/Prex1/Flnb/Tubgcp5/Arhgap5/Ywhae
HALLMARK_P53_PATHWAY	HALLMARK_P53_PATHWAY	195	-0.374456	-1.67656	3.52376e-05	0.000195765	9.89126e-05	2066	tags=24%, list=10%, signal=22%	ENSMUSG00000052684/ENSMUSG00000038776/ENSMUSG00000025888/ENSMUSG00000022474/ENSMUSG00000037235/ENSMUSG00000003032/ENSMUSG00000055128/ENSMUSG00000056708/ENSMUSG00000060032/ENSMUSG00000050732/ENSMUSG00000020326/ENSMUSG00000025499/ENSMUSG00000036181/ENSMUSG00000019851/ENSMUSG00000055200/ENSMUSG00000003541/ENSMUSG00000021661/ENSMUSG00000029535/ENSMUSG00000021701/ENSMUSG00000040158/ENSMUSG00000025408/…	46	0.235897	Jun/Ephx1/Casp1/Pmm1/Mxd4/Klf4/Cgrrf1/Ier5/H2aj/Vamp8/Ccng1/Hras/H1f2/Perp/Sertad3/Ier3/Ankra2/Triap1/Plk2/Tax1bp3/Ddit3/Rps12/Ppp1r15a/Ifi30/Hbegf/Rnf19b/Bak1/Rpl18/Ninj1/Fam162a/Hint1/Sat1/Mknk2/Nupr1/Rack1/Klk8/Bax/Rpl36/Phlda3/Upp1/Rps27l/Atf3/Aen/Prmt2/Dnttip2/S100a10
HALLMARK_OXIDATIVE_PHOSPHORYLATION	HALLMARK_OXIDATIVE_PHOSPHORYLATION	198	-0.352547	-1.57251	0.000243191	0.00121596	0.000614378	3818	tags=45%, list=18%, signal=37%	ENSMUSG00000036427/ENSMUSG00000016427/ENSMUSG00000021520/ENSMUSG00000062683/ENSMUSG00000024099/ENSMUSG00000059363/ENSMUSG00000003072/ENSMUSG00000022295/ENSMUSG00000035674/ENSMUSG00000024646/ENSMUSG00000022956/ENSMUSG00000030647/ENSMUSG00000022890/ENSMUSG00000014313/ENSMUSG00000026895/ENSMUSG00000034566/ENSMUSG00000032330/ENSMUSG00000031818/ENSMUSG00000023861/ENSMUSG00000059734/ENSMUSG00000005510/…	89	0.449495	Gpi1/Ndufa1/Uqcrb/Atp5g2/Ndufv2/Fxn/Atp5d/Atp6v1c1/Ndufa3/Cyb5a/Atp5o/Ndufc2/Atp5j/Cox6c/Ndufa8/Atp5h/Cox7a2/Cox4i1/Mpc1/Ndufs8/Ndufs3/Polr2f/Atp5g3/Mtx2/Cyc1/Atp6v1f/Atp6v1e1/Atp5g1/Tomm70a/Atp6v1d/Ndufs4/Cox5a/Mrps11/Cox7c/Cox5b/Ndufb5/Ndufab1/Sdhd/Mgst3/Pdhb/Atp5j2/Mrpl34/Ndufa7/Cox17/Atp5e/Ndufb2/Atp5k/Timm17a/Ndufa6/Cox7a2l/Mrps12/Ndufc1/Ndufa2/Ndufs6/Atp6v1g1/Cox7b/Atp6v0b/Slc25a5/Uqcr11/Uq…
HALLMARK_MTORC1_SIGNALING	HALLMARK_MTORC1_SIGNALING	201	-0.346117	-1.54775	0.000499691	0.00227132	0.00114761	3247	tags=29%, list=15%, signal=25%	ENSMUSG00000063524/ENSMUSG00000023456/ENSMUSG00000022009/ENSMUSG00000020720/ENSMUSG00000022913/ENSMUSG00000030695/ENSMUSG00000030268/ENSMUSG00000025917/ENSMUSG00000029552/ENSMUSG00000030104/ENSMUSG00000015837/ENSMUSG00000006057/ENSMUSG00000001707/ENSMUSG00000014226/ENSMUSG00000006599/ENSMUSG00000021114/ENSMUSG00000024640/ENSMUSG00000035834/ENSMUSG00000021832/ENSMUSG00000041506/ENSMUSG00000021594/…	59	0.293532	Eno1/Tpi1/Nufip1/Psmd12/Psmg1/Aldoa/Bcat1/Cops5/Tes/Edem1/Sqstm1/Atp5g1/Eef1e1/Cacybp/Gtf2h1/Atp6v1d/Psat1/Polr3g/Psmc6/Rrp9/Srd5a1/Prdx1/Plod2/Pgk1/Ccng1/Ube2d3/Mthfd2/Ppia/Hprt/Serp1/Tomm40/Pno1/Ddit3/Serpinh1/Ldha/Psma4/P4ha1/Ppp1r15a/Psma3/Ifi30/Pdap1/Eif2s2/Ddx39a/Ppa1/Glrx/Psmd13/Psmc4/Ifrd1/Bhlhe40/Nupr1/Fgl2/Ufm1/Psmb5/Psmd14/Cd9/Map2k3/Hspe1/Arpc5l/Mllt11
HALLMARK_MYOGENESIS	HALLMARK_MYOGENESIS	198	-0.339523	-1.51442	0.000617087	0.0025712	0.00129913	2475	tags=27%, list=12%, signal=24%	ENSMUSG00000027803/ENSMUSG00000079037/ENSMUSG00000021493/ENSMUSG00000059895/ENSMUSG00000030409/ENSMUSG00000020427/ENSMUSG00000028416/ENSMUSG00000022548/ENSMUSG00000027777/ENSMUSG00000018339/ENSMUSG00000027940/ENSMUSG00000074218/ENSMUSG00000032085/ENSMUSG00000027861/ENSMUSG00000002396/ENSMUSG00000068697/ENSMUSG00000022037/ENSMUSG00000020354/ENSMUSG00000024049/ENSMUSG00000020475/ENSMUSG00000028464/…	53	0.267677	Wwtr1/Prnp/Pdlim7/Ptp4a3/Dmpk/Igfbp3/Bag1/Apod/Schip1/Gpx3/Tpm3/Cox7a1/Tagln/Casq2/Ocel1/Myoz1/Clu/Sgcd/Myom1/Pgam2/Tpm2/Lsp1/Mb/Myl6b/Fxyd1/Sparc/Igfbp7/Ptgis/Slc6a8/Hbegf/Hspb2/Myl3/Myl1/Ppp1r3c/Ifrd1/Bhlhe40/Nqo1/Hspb8/Cav3/Bin1/Des/Gabarapl2/Acta1/Sh3bgr/Fabp3/Tnnc1/Fhl1/Tcap/Gnao1/Ankrd2/Csrp3/Mapk12/Cryab
HALLMARK_APOPTOSIS	HALLMARK_APOPTOSIS	156	-0.353055	-1.5318	0.00248204	0.00954631	0.0048234	3429	tags=31%, list=16%, signal=26%	ENSMUSG00000028191/ENSMUSG00000031375/ENSMUSG00000020423/ENSMUSG00000015312/ENSMUSG00000089682/ENSMUSG00000027398/ENSMUSG00000005413/ENSMUSG00000031628/ENSMUSG00000027330/ENSMUSG00000024777/ENSMUSG00000025880/ENSMUSG00000038612/ENSMUSG00000037580/ENSMUSG00000054717/ENSMUSG00000015837/ENSMUSG00000023043/ENSMUSG00000051439/ENSMUSG00000005087/ENSMUSG00000052684/ENSMUSG00000018339/ENSMUSG00000028974/…	48	0.307692	Bcl10/Bgn/Btg2/Gadd45b/Bcl2l2/Il1b/Hmox1/Casp3/Cdc25b/Ppp2r5b/Smad7/Mcl1/Gch1/Hmgb2/Sqstm1/Krt18/Cd14/Cd44/Jun/Gpx3/Dffa/Casp1/Ifngr1/Clu/Dnaja1/Tgfb2/Timp1/Lum/Ier3/Bcl2l1/Igfbp6/Diablo/Lmna/Ddit3/Timp3/Dap/Lgals3/Ifitm3/Sat1/Emp1/Tnfrsf12a/Bax/Gpx4/Tspo/Atf3/Anxa1/Gpx1/Hspb1
HALLMARK_MYC_TARGETS_V2	HALLMARK_MYC_TARGETS_V2	58	-0.450845	-1.6729	0.00319879	0.0114243	0.00577226	3929	tags=41%, list=18%, signal=34%	ENSMUSG00000003808/ENSMUSG00000027368/ENSMUSG00000005410/ENSMUSG00000025758/ENSMUSG00000023988/ENSMUSG00000061286/ENSMUSG00000025364/ENSMUSG00000042462/ENSMUSG00000038845/ENSMUSG00000025869/ENSMUSG00000070953/ENSMUSG00000035049/ENSMUSG00000041506/ENSMUSG00000042354/ENSMUSG00000028741/ENSMUSG00000006728/ENSMUSG00000038279/ENSMUSG00000002319/ENSMUSG00000031917/ENSMUSG00000057113/ENSMUSG00000029610/…	24	0.413793	Farsa/Dusp2/Mcm5/Plk4/Bysl/Exosc5/Pa2g4/Dctpp1/Phb/Nop16/Rabepk/Rrp12/Rrp9/Gnl3/Mrto4/Cdk4/Nop2/Ipo4/Nip7/Npm1/Aimp2/Srm/Grwd1/Hspe1
HALLMARK_WNT_BETA_CATENIN_SIGNALING	HALLMARK_WNT_BETA_CATENIN_SIGNALING	40	0.502079	1.73402	0.0036261	0.012087	0.00610712	6946	tags=60%, list=32%, signal=41%	ENSMUSG00000008855/ENSMUSG00000034245/ENSMUSG00000003458/ENSMUSG00000036904/ENSMUSG00000022433/ENSMUSG00000026923/ENSMUSG00000019789/ENSMUSG00000057614/ENSMUSG00000039191/ENSMUSG00000021466/ENSMUSG00000052593/ENSMUSG00000050567/ENSMUSG00000033227/ENSMUSG00000010609/ENSMUSG00000029478/ENSMUSG00000019777/ENSMUSG00000059552/ENSMUSG00000021224/ENSMUSG00000014773/ENSMUSG00000006932/ENSMUSG00000024868/…	24	0.6	Hdac5/Hdac11/Ncstn/Fzd8/Csnk1e/Notch1/Hey2/Gnai1/Rbpj/Ptch1/Adam17/Maml1/Wnt6/Psen2/Ncor2/Hdac2/Trp53/Numb/Dll1/Ctnnb1/Dkk1/Peg12/Myc/Jag2
HALLMARK_UNFOLDED_PROTEIN_RESPONSE	HALLMARK_UNFOLDED_PROTEIN_RESPONSE	112	-0.37607	-1.56043	0.00395411	0.0123566	0.00624334	2023	tags=26%, list=9%, signal=24%	ENSMUSG00000024640/ENSMUSG00000038074/ENSMUSG00000025451/ENSMUSG00000041506/ENSMUSG00000021116/ENSMUSG00000031848/ENSMUSG00000005667/ENSMUSG00000041895/ENSMUSG00000027808/ENSMUSG00000057113/ENSMUSG00000034321/ENSMUSG00000024844/ENSMUSG00000010830/ENSMUSG00000024875/ENSMUSG00000006740/ENSMUSG00000021917/ENSMUSG00000034259/ENSMUSG00000030423/ENSMUSG00000058672/ENSMUSG00000042406/ENSMUSG00000059796/…	29	0.258929	Psat1/Fkbp14/Paip1/Rrp9/Eif2s1/Lsm4/Mthfd2/Wipi1/Serp1/Npm1/Exosc1/Banf1/Kdelr3/Yif1a/Kif5b/Spcs1/Exosc4/Pop4/Tubb2a/Atf4/Eif4a1/Dnaja4/Rps14/Spcs3/Nhp2/Eif4ebp1/Atf3/Cebpb/Nabp1
HALLMARK_TNFA_SIGNALING_VIA_NFKB	HALLMARK_TNFA_SIGNALING_VIA_NFKB	191	-0.321026	-1.43006	0.00426107	0.0125326	0.00633224	3922	tags=32%, list=18%, signal=27%	ENSMUSG00000059866/ENSMUSG00000022500/ENSMUSG00000022528/ENSMUSG00000027368/ENSMUSG00000045932/ENSMUSG00000046223/ENSMUSG00000022965/ENSMUSG00000020205/ENSMUSG00000032501/ENSMUSG00000035042/ENSMUSG00000028364/ENSMUSG00000020423/ENSMUSG00000021025/ENSMUSG00000003545/ENSMUSG00000071637/ENSMUSG00000024772/ENSMUSG00000015312/ENSMUSG00000027398/ENSMUSG00000027995/ENSMUSG00000028195/ENSMUSG00000061878/…	62	0.324607	Tnip2/Litaf/Hes1/Dusp2/Ifit2/Plaur/Ifngr2/Phlda1/Trib1/Ccl5/Tnc/Btg2/Nfkbia/Fosb/Cebpd/Ehd1/Gadd45b/Il1b/Tlr2/Ccn1/Sphk1/Map3k8/Klf6/Nr4a3/Mcl1/Gch1/Sqstm1/Ptger4/Ccnl1/Cd44/Jun/Tgif1/Sgk1/Klf4/Dnajb4/Ier5/Rcan1/Ccl4/Ier3/F2rl1/Plk2/Cd80/Yrdc/Sik1/Pmepa1/Serpine1/Maff/Klf2/Ppp1r15a/Hbegf/Tnip1/Rnf19b/Ninj1/Tubb2a/Bhlhe40/Sat1/Per1/Pdlim5/Panx1/Map2k3/Atf3/Cebpb
HALLMARK_E2F_TARGETS	HALLMARK_E2F_TARGETS	200	-0.312328	-1.39823	0.00522804	0.0145223	0.00733761	5029	tags=36%, list=23%, signal=28%	ENSMUSG00000027404/ENSMUSG00000027496/ENSMUSG00000051378/ENSMUSG00000024833/ENSMUSG00000030677/ENSMUSG00000079109/ENSMUSG00000019303/ENSMUSG00000029366/ENSMUSG00000029715/ENSMUSG00000039994/ENSMUSG00000028832/ENSMUSG00000030042/ENSMUSG00000031754/ENSMUSG00000028882/ENSMUSG00000022471/ENSMUSG00000025001/ENSMUSG00000027752/ENSMUSG00000005410/ENSMUSG00000052926/ENSMUSG00000025758/ENSMUSG00000026196/…	73	0.365	Snrpb/Aurka/Kif18b/Pola2/Kif22/Pms2/Psmc3ip/Dck/Pop7/Timeless/Stmn1/Pole4/Nudt21/Ppp1r8/Xrcc6/Hells/Exosc8/Mcm5/Rnaseh2a/Plk4/Bard1/Cdca3/Tacc3/Nap1l1/Mcm3/Tubb5/Cnot9/Ak2/Rad51ap1/Birc5/Mad2l1/Cdc20/Mms22l/Phf5a/Tra2b/Racgap1/Cdk1/Ccnb2/Ctps/Mcm6/Pa2g4/Hmmr/Cdc25b/Tcf19/Gins4/Prdx4/Dctpp1/Cks1b/Hmgb2/Ccne1/Tk1/Orc6/Rpa3/Depdc1a/Eif2s1/Cdkn3/Kif4/Orc2/Naa38/Ube2s/Ran/Spag5/Kpna2/Gins3/Cdk4/Mthfd2…
HALLMARK_HEME_METABOLISM	HALLMARK_HEME_METABOLISM	190	0.324927	1.43814	0.00579532	0.0152508	0.00770568	3997	tags=31%, list=19%, signal=25%	ENSMUSG00000090523/ENSMUSG00000025453/ENSMUSG00000003154/ENSMUSG00000021238/ENSMUSG00000026532/ENSMUSG00000047888/ENSMUSG00000004319/ENSMUSG00000044468/ENSMUSG00000041528/ENSMUSG00000042599/ENSMUSG00000024892/ENSMUSG00000055322/ENSMUSG00000006574/ENSMUSG00000020333/ENSMUSG00000025270/ENSMUSG00000025889/ENSMUSG00000024431/ENSMUSG00000056234/ENSMUSG00000020435/ENSMUSG00000022100/ENSMUSG00000038871/…	59	0.310526	Gypc/Nnt/Foxj2/Aldh6a1/Spta1/Tnrc6b/Clcn3/Tent5c/Rnf123/Kdm7a/Pcx/Tns1/Slc4a1/Acsl6/Alas2/Snca/Nr3c1/Ncoa4/Osbp2/Xpo7/Bpgm/Gypa/Sptb/C3/Rap1gap/Gmps/Epb41/Dcaf11/Klf3/Slc66a2/Atp6v0a1/Slc25a37/Tmcc2/Ezh1/Nfe2l1/Btrc/Hbb-bt/Nudt4/Gapvd1/Trim10/Alad/Xk/Epor/Minpp1/Daam1/Bach1/Khnyn/Top1/Vezf1/Synj1/Mkrn1/E2f2/Epb42/Tal1/Selenbp2/Lrp10/Isca1/Hbq1b/Foxo3
HALLMARK_HYPOXIA	HALLMARK_HYPOXIA	194	-0.310665	-1.38879	0.00752522	0.018813	0.00950554	3880	tags=34%, list=18%, signal=28%	ENSMUSG00000029344/ENSMUSG00000033350/ENSMUSG00000036427/ENSMUSG00000028967/ENSMUSG00000022051/ENSMUSG00000024302/ENSMUSG00000046223/ENSMUSG00000014813/ENSMUSG00000030096/ENSMUSG00000024529/ENSMUSG00000031375/ENSMUSG00000047557/ENSMUSG00000063524/ENSMUSG00000027506/ENSMUSG00000023456/ENSMUSG00000030695/ENSMUSG00000027656/ENSMUSG00000025232/ENSMUSG00000005413/ENSMUSG00000028195/ENSMUSG00000035274/…	66	0.340206	Tpst2/Chst2/Gpi1/Errfi1/Bnip3l/Dtna/Plaur/Stc1/Slc6a6/Lox/Bgn/Lxn/Eno1/Tpd52/Tpi1/Aldoa/Ccn5/Hexa/Hmox1/Ccn1/Tpbg/Klf6/Tes/Prdx5/Sap30/Igfbp3/Nagk/Pklr/Jun/Plac8/Noct/Ccn2/Srpx/Pgam2/Pgk1/Grhpr/Ier3/Stbd1/Ddit3/Serpine1/Ldha/Tgm2/Maff/Bcl2/Galk1/P4ha1/Kdelr3/Ppp1r15a/Pam/Mif/Glrx/Mt1/Pfkp/Ppp1r3c/Fam162a/Cavin3/Bhlhe40/Csrp2/Slc2a5/Ugp2/Mt2/Jmjd6/Anxa2/Tgfb3/Atf3/Gck
HALLMARK_ESTROGEN_RESPONSE_EARLY	HALLMARK_ESTROGEN_RESPONSE_EARLY	188	0.316008	1.39434	0.00899091	0.0214069	0.0108161	3470	tags=30%, list=16%, signal=26%	ENSMUSG00000025089/ENSMUSG00000068740/ENSMUSG00000052852/ENSMUSG00000031523/ENSMUSG00000050953/ENSMUSG00000037465/ENSMUSG00000025026/ENSMUSG00000005580/ENSMUSG00000052512/ENSMUSG00000023809/ENSMUSG00000016386/ENSMUSG00000021892/ENSMUSG00000018428/ENSMUSG00000016028/ENSMUSG00000021273/ENSMUSG00000061353/ENSMUSG00000036461/ENSMUSG00000030357/ENSMUSG00000018900/ENSMUSG00000029313/ENSMUSG00000022419/…	57	0.303191	Gfra1/Celsr2/Reep1/Dlc1/Gja1/Klf10/Add3/Adcy9/Nav2/Rps6ka2/Mpped2/Sh3bp5/Akap1/Celsr1/Fdft1/Cxcl12/Elf1/Fkbp4/Slc22a5/Aff1/Deptor/Mast4/Tmem164/Abca3/Tiam1/Il6st/Fasn/Lrig1/Ret/Slc16a1/Rapgefl1/Slc26a2/Sybu/Wfs1/Ablim1/Xbp1/Retreg1/Klk10/Zfp185/Bcl11b/Tbc1d30/Med24/Adcy1/Mybbp1a/Med13l/Wwc1/Slc24a3/Igfbp4/Rhobtb3/Flnb/Slc1a1/Cyp26b1/Svil/Cbfa2t3/Dhrs3/Thsd4/Prss23
HALLMARK_PEROXISOME	HALLMARK_PEROXISOME	96	0.379621	1.53152	0.00980146	0.022276	0.0112553	3422	tags=32%, list=16%, signal=27%	ENSMUSG00000029864/ENSMUSG00000053898/ENSMUSG00000029311/ENSMUSG00000040584/ENSMUSG00000022853/ENSMUSG00000002763/ENSMUSG00000056666/ENSMUSG00000022040/ENSMUSG00000026853/ENSMUSG00000018796/ENSMUSG00000074064/ENSMUSG00000027340/ENSMUSG00000024601/ENSMUSG00000029408/ENSMUSG00000024151/ENSMUSG00000031278/ENSMUSG00000028127/ENSMUSG00000015843/ENSMUSG00000040136/ENSMUSG00000020777/ENSMUSG00000058258/…	31	0.322917	Gstk1/Ech1/Hsd17b11/Abcb1a/Ehhadh/Pex6/Retsat/Ephx2/Crat/Acsl1/Mlycd/Slc23a2/Isoc1/Abcb9/Msh2/Acsl4/Abcd3/Rxrg/Abcc8/Acox1/Idi1/Dhcr24/Hsd17b4/Fdps/Abcd1/Siah1a/Aldh9a1/Atxn1/Cln6/Dhrs3/Idh2
HALLMARK_EPITHELIAL_MESENCHYMAL_TRANSITION	HALLMARK_EPITHELIAL_MESENCHYMAL_TRANSITION	192	-0.303747	-1.35217	0.0198295	0.0431077	0.0217807	3403	tags=28%, list=16%, signal=23%	ENSMUSG00000024529/ENSMUSG00000031375/ENSMUSG00000028364/ENSMUSG00000029664/ENSMUSG00000067818/ENSMUSG00000015312/ENSMUSG00000032011/ENSMUSG00000021614/ENSMUSG00000028195/ENSMUSG00000048450/ENSMUSG00000034205/ENSMUSG00000032271/ENSMUSG00000032332/ENSMUSG00000005087/ENSMUSG00000020427/ENSMUSG00000026131/ENSMUSG00000052684/ENSMUSG00000027805/ENSMUSG00000032085/ENSMUSG00000019997/ENSMUSG00000020354/…	53	0.276042	Lox/Bgn/Tnc/Tfpi2/Myl9/Gadd45b/Thy1/Vcan/Ccn1/Msx1/Loxl2/Nnmt/Col12a1/Cd44/Igfbp3/Dst/Jun/Pfn2/Tagln/Ccn2/Sgcd/Tpm4/Pcolce/Plod2/Tpm2/Timp1/Lum/Dpysl3/Vim/Pmp22/Pmepa1/Timp3/Sparc/Serpine1/Crlf1/Serpinh1/Tgm2/Postn/Lamc2/Pcolce2/Slc6a8/Lgals1/Ppib/Mfap5/Spp1/Sat1/Gpx7/Tnfrsf12a/Capg/Mgp/Qsox1/Fstl1/Fstl3
HALLMARK_HEDGEHOG_SIGNALING	HALLMARK_HEDGEHOG_SIGNALING	34	0.471415	1.56765	0.0230968	0.0481183	0.0243124	3146	tags=38%, list=15%, signal=33%	ENSMUSG00000025810/ENSMUSG00000016028/ENSMUSG00000024924/ENSMUSG00000028444/ENSMUSG00000020716/ENSMUSG00000025969/ENSMUSG00000022443/ENSMUSG00000031391/ENSMUSG00000036986/ENSMUSG00000019789/ENSMUSG00000021466/ENSMUSG00000032280/ENSMUSG00000023328	13	0.382353	Nrp1/Celsr1/Vldlr/Cntfr/Nf1/Nrp2/Myh9/L1cam/Pml/Hey2/Ptch1/Tle3/Ache
