## Supplementary Figures, Tables and Data fiels for "Synthetic Cannabidiol Attenuates Heart Failure Progression with Concomitant and Post Injury Administration Through Modulation of Immune and Endothelial to Mesenchymal Transition – Related Remodeling Programs": Data File D.xlsx

### Sheet: Sheet1
Term	Overlap	Count	Term_Total	P.value	Adjusted.P.value	Old.P.value	Old.Adjusted.P.value	Odds.Ratio	Combined.Score	Genes	GeneRatio
Epithelial Mesenchymal Transition	9/200	9	200	0.000212347	0.00721978	0	0	4.76208	40.2743	MFAP5;POSTN;TNFRSF12A;SPP1;SLIT3;SLIT2;THBS2;CRLF1;FSTL3	0.045
KRAS Signaling Dn	6/200	6	200	0.0165546	0.281428	0	0	3.07756	12.6213	SCN10A;CD80;ARHGDIG;SOX10;CELSR2;TENT5C	0.03
Cholesterol Homeostasis	3/74	3	74	0.0394952	0.357852	0	0	4.16746	13.4675	TNFRSF12A;AVPR1A;ATF3	0.0405405
Angiogenesis	2/36	2	36	0.0515488	0.357852	0	0	5.78373	17.1501	POSTN;SPP1	0.0555556
IL-2/STAT5 Signaling	5/199	5	199	0.0526253	0.357852	0	0	2.55168	7.51356	ADAM19;UCK2;PLAGL1;PENK;SPP1	0.0251256
Myogenesis	4/200	4	200	0.146514	0.658821	0	0	2.01015	3.86077	ACTA1;ADCY9;FHL1;ANKRD2	0.02
heme Metabolism	4/200	4	200	0.146514	0.658821	0	0	2.01015	3.86077	ALAS2;SLC4A1;TENT5C;SNCA	0.02
IL-6/JAK/STAT3 Signaling	2/87	2	87	0.220997	0.658821	0	0	2.30752	3.48345	TNFRSF12A;CCL7	0.0229885
Apoptosis	3/161	3	161	0.224613	0.658821	0	0	1.86446	2.78435	TNFRSF12A;AVPR1A;ATF3	0.0186335
TNF-alpha Signaling via NF-kB	3/200	3	200	0.331506	0.658821	0	0	1.49239	1.64776	CLCF1;CD80;ATF3	0.015
Hypoxia	3/200	3	200	0.331506	0.658821	0	0	1.49239	1.64776	PHKG1;ATF3;GCK	0.015
G2-M Checkpoint	3/200	3	200	0.331506	0.658821	0	0	1.49239	1.64776	UCK2;CENPF;CKS2	0.015
Estrogen Response Early	3/200	3	200	0.331506	0.658821	0	0	1.49239	1.64776	ADCY9;GFRA1;CELSR2	0.015
Apical Junction	3/200	3	200	0.331506	0.658821	0	0	1.49239	1.64776	ACTA1;NRXN2;SLIT2	0.015
Allograft Rejection	3/200	3	200	0.331506	0.658821	0	0	1.49239	1.64776	CCL7;CD80;LY75	0.015
KRAS Signaling Up	3/200	3	200	0.331506	0.658821	0	0	1.49239	1.64776	HSD11B1;RELN;SPP1	0.015
UV Response Dn	2/144	2	144	0.430594	0.770536	0	0	1.37727	1.16047	EFEMP1;DBP	0.0138889
Fatty Acid Metabolism	2/158	2	158	0.47802	0.812633	0	0	1.25277	0.924678	HMGCS2;INMT	0.0126582
Estrogen Response Late	2/200	2	200	0.604826	0.822564	0	0	0.984924	0.495234	HMGCS2;CELSR2	0.01
E2F Targets	2/200	2	200	0.604826	0.822564	0	0	0.984924	0.495234	CKS2;TRIP13	0.01
Inflammatory Response	2/200	2	200	0.604826	0.822564	0	0	0.984924	0.495234	CCL7;CXCR6	0.01
Xenobiotic Metabolism	2/200	2	200	0.604826	0.822564	0	0	0.984924	0.495234	HSD11B1;GSTA3	0.01
p53 Pathway	2/200	2	200	0.604826	0.822564	0	0	0.984924	0.495234	NUPR1;ATF3	0.01
