## Supplementary Figures, Tables and Data fiels for "Synthetic Cannabidiol Attenuates Heart Failure Progression with Concomitant and Post Injury Administration Through Modulation of Immune and Endothelial to Mesenchymal Transition – Related Remodeling Programs": Data File E.xlsx

### Sheet: EndoMT
W5 HFrEF Vs W5 CTRL												W5 HFrEF+CBD Vs W5 HFrEF
Gene Symbol	Gene Symbol	baseMean	log2FoldChange	lfcSE	stat	pvalue	padj	ENTREZ	ENS			Gene Symbol	Gene Symbol	baseMean	log2FoldChange	lfcSE	stat	pvalue	padj	ENTREZ	ENS
Thbs2	Thbs2	601.341	-1.38308	0.121745	-11.3605	6.57879e-30	1.45918e-27	21826	ENSMUSG00000023885			Thbs4	Thbs4	1136.42	-1.4637	0.544956	-2.6859	0.00723356	0.0436714	21828	ENSMUSG00000021702
Rbfox1	Rbfox1	1370.92	-1.33066	0.157305	-8.4591	2.69454e-17	1.83187e-15	268859	ENSMUSG00000008658			Bmp4	Bmp4	251.727	-0.654881	0.207029	-3.16323	0.0015603	0.0145074	12159	ENSMUSG00000021835
Smad3	Smad3	597.415	-1.22621	0.113319	-10.8208	2.74337e-27	5.07067e-25	17127	ENSMUSG00000032402			Twist1	Twist1	75.9813	-0.328107	0.30703	-1.06865	0.285228	0.507955	22160	ENSMUSG00000035799
Tcf21	Tcf21	265.985	-0.855283	0.181846	-4.70334	2.55934e-06	2.91483e-05	21412	ENSMUSG00000045680			Thbs3	Thbs3	176.584	-0.266151	0.233038	-1.14209	0.253415	0.473443	21827	ENSMUSG00000028047
Zeb2	Zeb2	1189.99	-0.559455	0.123302	-4.53727	5.6987e-06	5.9446e-05	24136	ENSMUSG00000026872			Smad7	Smad7	530.559	-0.230429	0.129126	-1.78453	0.0743374	0.21907	17131	ENSMUSG00000025880
Sox9	Sox9	67.6913	-0.372733	0.487879	-0.763986	0.444875	0.64858	20682	ENSMUSG00000000567			Actn1	Actn1	1409.09	-0.192267	0.137725	-1.39602	0.162708	0.360563	109711	ENSMUSG00000015143
Notch1	Notch1	1250.65	-0.312837	0.105236	-2.97271	0.00295179	0.0141291	18128	ENSMUSG00000026923			Smad6	Smad6	720.324	-0.0911488	0.140932	-0.646756	0.51779	0.717419	17130	ENSMUSG00000036867
Rbpj	Rbpj	1360.95	-0.286644	0.0789763	-3.62949	0.000283981	0.00189648	19664	ENSMUSG00000039191			Snai1	Snai1	91.6176	-0.0877807	0.322924	-0.27183	0.785752	0.893454	20613	ENSMUSG00000042821
Zeb1	Zeb1	2484.14	-0.276217	0.1016	-2.71866	0.00655474	0.027422	21417	ENSMUSG00000024238			Rhoa	Rhoa	14534.4	-0.086079	0.0568522	-1.51408	0.130004	0.312484	11848	ENSMUSG00000007815
Smad6	Smad6	797.587	-0.242402	0.133241	-1.81928	0.0688694	0.175779	17130	ENSMUSG00000036867			Smurf2	Smurf2	2013.28	-0.065267	0.100003	-0.652648	0.513983	0.71494	66313	ENSMUSG00000018363
Erbb2	Erbb2	443.557	-0.213535	0.150606	-1.41784	0.156238	0.321873	13866	ENSMUSG00000062312			Vegfa	Vegfa	4491.86	-0.0429953	0.126655	-0.339469	0.734256	0.861581	22339	ENSMUSG00000023951
Smurf1	Smurf1	1731.23	-0.199983	0.114707	-1.74343	0.0812577	0.199121	75788	ENSMUSG00000038780			Thbs1	Thbs1	398.96	-0.0248939	0.426137	-0.0584176	0.953416	0.978363	21825	ENSMUSG00000040152
Twist2	Twist2	24.4056	-0.195426	0.506478	-0.385854	0.699605	0.8378	13345	ENSMUSG00000007805			Tgfb1	Tgfb1	1510.72	-0.0170438	0.169223	-0.100718	0.919774	0.963903	21803	ENSMUSG00000002603
Lims1	Lims1	4773.16	-0.13494	0.0914404	-1.47571	0.140021	0.29666	110829	ENSMUSG00000019920			Smad2	Smad2	719.881	0.0203274	0.10854	0.187281	0.85144	0.928674	17126	ENSMUSG00000024563
Rb1cc1	Rb1cc1	2255	-0.0938581	0.0922336	-1.01761	0.308862	0.512862	12421	ENSMUSG00000025907			Zeb1	Zeb1	2309.39	0.0307964	0.105504	0.291896	0.770366	0.883566	21417	ENSMUSG00000024238
Bmpr2	Bmpr2	3168.93	-0.0924612	0.0698913	-1.32293	0.185859	0.364366	12168	ENSMUSG00000067336			Snai2	Snai2	133.358	0.073116	0.306349	0.238669	0.811362	0.908577	20583	ENSMUSG00000022676
Smad4	Smad4	2040.76	-0.0878359	0.100223	-0.876404	0.380811	0.587115	17128	ENSMUSG00000024515			Smad4	Smad4	2068.11	0.0788914	0.111368	0.708387	0.478705	0.685786	17128	ENSMUSG00000024515
Acvr1	Acvr1	506.373	-0.0734889	0.158368	-0.464039	0.64262	0.80137	11477	ENSMUSG00000026836			Tgfbr2	Tgfbr2	2451.13	0.0911175	0.0903938	1.00801	0.313452	0.537789	21813	ENSMUSG00000032440
Tgfbr2	Tgfbr2	2364.9	-0.0376861	0.0707118	-0.532953	0.594066	0.769426	21813	ENSMUSG00000032440			Smurf1	Smurf1	1708.92	0.119013	0.111961	1.06298	0.287789	0.510935	75788	ENSMUSG00000038780
Snai2	Snai2	127.467	0.0067463	0.294539	0.0229046	0.981726	0.992578	20583	ENSMUSG00000022676			Nog	Nog	20.6443	0.120653	0.606996	0.19877	0.842443	0.924676	18121	ENSMUSG00000048616
Smad2	Smad2	701.295	0.00750116	0.102753	0.073002	0.941805	0.97368	17126	ENSMUSG00000024563			Myc	Myc	143.532	0.14435	0.245673	0.58757	0.556821	0.743384	17869	ENSMUSG00000022346
Snai1	Snai1	92.359	0.0112838	0.28834	0.0391335	0.968784	0.986212	20613	ENSMUSG00000042821			Acvr1	Acvr1	529.024	0.148252	0.164885	0.899126	0.368586	0.593141	11477	ENSMUSG00000026836
Smad7	Smad7	541.132	0.118126	0.126568	0.933302	0.350664	0.557393	17131	ENSMUSG00000025880			Rb1cc1	Rb1cc1	2341.46	0.152103	0.0949478	1.60197	0.109163	0.278629	12421	ENSMUSG00000025907
Rhoa	Rhoa	13819.3	0.18817	0.0573083	3.28346	0.00102542	0.00575975	11848	ENSMUSG00000007815			Rbpj	Rbpj	1321.52	0.163664	0.0885317	1.84865	0.064509	0.199659	19664	ENSMUSG00000039191
Vegfa	Vegfa	4171.09	0.216679	0.145747	1.48668	0.1371	0.292251	22339	ENSMUSG00000023951			Erbb2	Erbb2	444.402	0.174134	0.139557	1.24776	0.212118	0.425301	13866	ENSMUSG00000062312
Tgfb1	Tgfb1	1382.43	0.233433	0.127625	1.82905	0.0673915	0.172996	21803	ENSMUSG00000002603			Sox9	Sox9	63.925	0.176917	0.526395	0.336092	0.736801	0.862592	20682	ENSMUSG00000000567
Smurf2	Smurf2	1872.17	0.236025	0.0956362	2.46795	0.0135889	0.0499128	66313	ENSMUSG00000018363			Bmpr2	Bmpr2	3324.65	0.178839	0.0743577	2.40511	0.0161675	0.0776052	12168	ENSMUSG00000067336
Twist1	Twist1	75.2117	0.304719	0.336914	0.904441	0.365761	0.572822	22160	ENSMUSG00000035799			Zeb2	Zeb2	1044.92	0.18442	0.130766	1.4103	0.158451	0.354268	24136	ENSMUSG00000026872
Nog	Nog	16.6488	0.481937	0.627715	0.767764	0.442627	0.646631	18121	ENSMUSG00000048616			Lims1	Lims1	5007.65	0.220212	0.106612	2.06555	0.0388714	0.142143	110829	ENSMUSG00000019920
Thbs3	Thbs3	161.674	0.503268	0.211424	2.38037	0.0172951	0.0608537	21827	ENSMUSG00000028047			Notch1	Notch1	1259.74	0.287877	0.112688	2.55462	0.0106303	0.057662	18128	ENSMUSG00000026923
Myc	Myc	108.685	0.688513	0.242143	2.84341	0.00446333	0.0199993	17869	ENSMUSG00000022346			Tcf21	Tcf21	225.389	0.425377	0.234961	1.81041	0.0702317	0.21068	21412	ENSMUSG00000045680
Actn1	Actn1	1181.77	0.738546	0.12163	6.07209	1.26258e-09	2.80742e-08	109711	ENSMUSG00000015143			Twist2	Twist2	28.3871	0.5416	0.506643	1.069	0.285071	0.507737	13345	ENSMUSG00000007805
Bmp4	Bmp4	232.646	0.894696	0.188972	4.73455	2.19543e-06	2.53783e-05	12159	ENSMUSG00000021835			Smad3	Smad3	469.203	0.660062	0.132618	4.97716	6.45231e-07	3.93509e-05	17127	ENSMUSG00000032402
Thbs1	Thbs1	285.999	1.16471	0.287555	4.05037	5.11358e-05	0.000424602	21825	ENSMUSG00000040152			Rbfox1	Rbfox1	1140.19	0.908007	0.187068	4.85388	1.21069e-06	6.47788e-05	268859	ENSMUSG00000008658
Thbs4	Thbs4	945.57	2.71091	0.136173	19.9078	3.48081e-88	8.82337e-85	21828	ENSMUSG00000021702			Thbs2	Thbs2	549.963	1.16702	0.117401	9.94049	2.77461e-23	1.99675e-19	21826	ENSMUSG00000023885

### Sheet: Endothelial
W5 HFrEF Vs W5 CTRL												W5 HFrEF+CBD Vs W5 HFrEF
Gene Symbol	Gene Symbol	baseMean	log2FoldChange	lfcSE	stat	pvalue	padj	ENTREZ	ENS			Gene Symbol	Gene Symbol	baseMean	log2FoldChange	lfcSE	stat	pvalue	padj	ENTREZ	ENS
Vwf	Vwf	2540.2	-0.889058	0.293999	-3.02402	0.00249442	0.0122874	22371	ENSMUSG00000001930			Klf4	Klf4	1537.49	-0.376029	0.17148	-2.19284	0.0283186	0.11436	16600	ENSMUSG00000003032
Kdr	Kdr	7534.21	-0.789685	0.127149	-6.2107	5.27498e-10	1.27868e-08	16542	ENSMUSG00000062960			Klf2	Klf2	3438.01	-0.347839	0.113499	-3.06468	0.00217905	0.01842	16598	ENSMUSG00000055148
Esam	Engase	256.851	-0.586432	0.146509	-4.00269	6.26257e-05	0.000507411	217364	ENSMUSG00000033857			Pdgfb	Pdgfb	2244.98	-0.0362208	0.150822	-0.240155	0.81021	0.907781	18591	ENSMUSG00000000489
Tek	Tek	2682.42	-0.344118	0.104533	-3.29194	0.000994983	0.0056101	21687	ENSMUSG00000006386			Esam	Esam	3576.72	-0.0212642	0.131761	-0.161385	0.87179	0.939549	69524	ENSMUSG00000001946
Eng	Eng	10541.9	-0.311331	0.148706	-2.0936	0.0362954	0.107733	13805	ENSMUSG00000026814			Nos3	Nos3	1962.46	0.00971149	0.137919	0.0704145	0.943864	0.975022	18127	ENSMUSG00000028978
Icam1	Icam1	575.762	-0.264876	0.120438	-2.19928	0.0278584	0.088161	15894	ENSMUSG00000037405			Robo4	Robo4	2300.69	0.0926773	0.156756	0.591219	0.554374	0.742035	74144	ENSMUSG00000032125
Cdh5	Cdh5	8951.62	-0.228277	0.0940563	-2.42703	0.0152231	0.0547022	12562	ENSMUSG00000031871			Icam1	Icam1	554.122	0.114638	0.1532	0.748286	0.454288	0.666316	15894	ENSMUSG00000037405
Pdgfb	Pdgfb	2329.49	-0.117007	0.128306	-0.911941	0.3618	0.568875	18591	ENSMUSG00000000489			Tie1	Tie1	6376.06	0.116785	0.140397	0.831819	0.405511	0.625968	21846	ENSMUSG00000033191
Pecam1	Pecam1	9329.15	-0.0497543	0.0767045	-0.648649	0.516565	0.710592	18613	ENSMUSG00000020717			Pecam1	Pecam1	9842.16	0.1523	0.115511	1.3185	0.187338	0.393891	18613	ENSMUSG00000020717
Tie1	Tie1	5931.04	0.0415119	0.110437	0.375888	0.707	0.841777	21846	ENSMUSG00000033191			Eng	Eng	10125.7	0.159199	0.164341	0.968712	0.332689	0.557503	13805	ENSMUSG00000026814
Nos3	Nos3	1861.1	0.0963316	0.116896	0.824078	0.409895	0.617156	18127	ENSMUSG00000028978			Tek	Tek	2714	0.33113	0.116124	2.85151	0.00435115	0.0307276	21687	ENSMUSG00000006386
Robo4	Robo4	2009.26	0.25957	0.141772	1.8309	0.0671157	0.172494	74144	ENSMUSG00000032125			Cdh5	Cdh5	9844.97	0.431454	0.135228	3.19056	0.00141998	0.0134636	12562	ENSMUSG00000031871
Klf2	Klf2	3353.01	0.37432	0.10974	3.41097	0.000647324	0.00386608	16598	ENSMUSG00000055148			Vwf	Vwf	2186.79	0.500492	0.324747	1.54117	0.123274	0.301493	22371	ENSMUSG00000001930
Klf4	Klf4	1502.9	0.394878	0.153106	2.57911	0.00990544	0.0384937	16600	ENSMUSG00000003032			Kdr	Kdr	7405.57	0.711941	0.14904	4.77684	1.78074e-06	8.63324e-05	16542	ENSMUSG00000062960

### Sheet: Mesenchymal
W5 HFrEF Vs W5 CTRL												W5 HFrEF+CBD Vs W5 HFrEF
Gene Symbol	Gene Symbol	baseMean	log2FoldChange	lfcSE	stat	pvalue	padj	ENTREZ	ENS			Gene Symbol	Gene Symbol	baseMean	log2FoldChange	lfcSE	stat	pvalue	padj	ENTREZ	ENS
Pdgfra	Pdgfra	933.38	-0.608054	0.106302	-5.72006	1.06487e-08	2.00372e-07	18595	ENSMUSG00000029231			Des	Des	211874	-0.425381	0.101194	-4.20363	2.62673e-05	0.000707202	13346	ENSMUSG00000026208
Acta2	Acta2	6117.22	-0.161646	0.137393	-1.17652	0.239387	0.433968	11475	ENSMUSG00000035783			Tagln	Tagln	1578.55	-0.425373	0.197491	-2.15388	0.0312493	0.122387	21345	ENSMUSG00000032085
S100a4	S100a4	97.9973	0.0825275	0.367521	0.224551	0.822328	0.910172	20198	ENSMUSG00000001020			S100a4	S100a4	90.3741	-0.393761	0.388381	-1.01385	0.310653	0.534709	20198	ENSMUSG00000001020
Fn1	Fn1	1712.88	0.121011	0.109567	1.10445	0.269398	0.468589	14268	ENSMUSG00000026193			Vim	Vim	16636.1	-0.349752	0.132782	-2.63404	0.00843762	0.0488114	22352	ENSMUSG00000026728
Pdgfrb	Pdgfrb	2251.87	0.14313	0.124333	1.15118	0.249657	0.446475	18596	ENSMUSG00000024620			Col3a1	Col3a1	10135.5	-0.333606	0.292794	-1.13939	0.254542	0.475028	12825	ENSMUSG00000026043
Fap	Fap	131.275	0.438786	0.312211	1.40542	0.159897	0.327026	14089	ENSMUSG00000000392			Cnn1	Cnn1	148.521	-0.230454	0.381835	-0.603543	0.546147	0.734827	12797	ENSMUSG00000001349
Col1a1	Col1a1	3277.51	0.654361	0.225688	2.89941	0.00373869	0.0172131	12842	ENSMUSG00000001506			Col1a2	Col1a2	5465.22	-0.16329	0.284592	-0.573771	0.566123	0.750364	12843	ENSMUSG00000029661
Col3a1	Col3a1	8974.07	0.701883	0.108447	6.47213	9.66309e-11	2.67074e-09	12825	ENSMUSG00000026043			Fap	Fap	146.865	-0.132661	0.313027	-0.4238	0.671711	0.822664	14089	ENSMUSG00000000392
Col1a2	Col1a2	4581.82	0.704578	0.103607	6.80049	1.04264e-11	3.39181e-10	12843	ENSMUSG00000029661			Acta2	Acta2	5628.09	-0.125408	0.125103	-1.00243	0.316134	0.540907	11475	ENSMUSG00000035783
Vim	Vim	14696.3	0.728903	0.0767059	9.50258	2.04762e-21	2.21543e-19	22352	ENSMUSG00000026728			Col1a1	Col1a1	4048.99	-0.0192012	0.399392	-0.048076	0.961656	0.981778	12842	ENSMUSG00000001506
Tagln	Tagln	1423.84	0.735157	0.16174	4.5453	5.48558e-06	5.74933e-05	21345	ENSMUSG00000032085			Pdgfrb	Pdgfrb	2388.8	-0.0179958	0.13795	-0.130452	0.896209	0.952528	18596	ENSMUSG00000024620
Des	Des	188427	0.790946	0.087831	9.00531	2.15061e-19	1.8435e-17	13346	ENSMUSG00000026208			Fn1	Fn1	1829.3	0.0224168	0.161828	0.138522	0.889828	0.949679	14268	ENSMUSG00000026193
Cnn1	Cnn1	111.85	1.25327	0.322169	3.8901	0.000100201	0.000762424	12797	ENSMUSG00000001349			Pdgfra	Pdgfra	961.704	0.638478	0.129299	4.93799	7.89337e-07	4.59956e-05	18595	ENSMUSG00000029231

### Sheet: Fibrosis
W5 HFrEF Vs W5 CTRL												W5 HFrEF+CBD Vs W5 HFrEF
Gene Symbol	Gene Symbol	baseMean	log2FoldChange	lfcSE	stat	pvalue	padj	ENTREZ	ENS			Gene Symbol	Gene Symbol	baseMean	log2FoldChange	lfcSE	stat	pvalue	padj	ENTREZ	ENS
Mmp9	Mmp9	52.188	-2.96712	0.482493	-6.14956	7.76995e-10	1.81887e-08	17395	ENSMUSG00000017737			Postn	Postn	5983.78	-1.48556	0.518002	-2.86787	0.00413247	0.0297091	50706	ENSMUSG00000027750
Thbs2	Thbs2	601.341	-1.38308	0.121745	-11.3605	6.57879e-30	1.45918e-27	21826	ENSMUSG00000023885			Timp1	Timp1	379.505	-1.23358	0.507265	-2.43183	0.0150228	0.0736708	21857	ENSMUSG00000001131
Pdgfra	Pdgfra	933.38	-0.608054	0.106302	-5.72006	1.06487e-08	2.00372e-07	18595	ENSMUSG00000029231			Ltbp2	Ltbp2	452.97	-1.07021	0.672341	-1.59177	0.111437	0.282193	16997	ENSMUSG00000002020
Timp2	Timp2	4324.54	-0.336725	0.0867283	-3.88252	0.000103379	0.000782575	21858	ENSMUSG00000017466			Serpine1	Serpine1	2489.9	-0.803315	0.282416	-2.84444	0.00444899	0.0312112	18787	ENSMUSG00000037411
Acta2	Acta2	6117.22	-0.161646	0.137393	-1.17652	0.239387	0.433968	11475	ENSMUSG00000035783			P4ha3	P4ha3	5.47065	-0.591492	1.49561	-0.395487	0.692484	#N/A	320452	ENSMUSG00000051048
Ltbp4	Ltbp4	15776.2	-0.152983	0.135027	-1.13298	0.257222	0.455868	108075	ENSMUSG00000040488			Lox	Lox	468.904	-0.579584	0.398135	-1.45575	0.145462	0.335949	16948	ENSMUSG00000024529
Mmp14	Mmp14	552.623	-0.054928	0.101575	-0.540762	0.588672	0.766578	17387	ENSMUSG00000000957			Tgfb2	Tgfb2	732.501	-0.492597	0.218826	-2.25109	0.0243796	0.103058	21808	ENSMUSG00000039239
Fn1	Fn1	1712.88	0.121011	0.109567	1.10445	0.269398	0.468589	14268	ENSMUSG00000026193			Tagln	Tagln	1578.55	-0.425373	0.197491	-2.15388	0.0312493	0.122387	21345	ENSMUSG00000032085
Pdgfrb	Pdgfrb	2251.87	0.14313	0.124333	1.15118	0.249657	0.446475	18596	ENSMUSG00000024620			Col5a2	Col5a2	1338.58	-0.379622	0.297975	-1.27401	0.202662	0.4124	12832	ENSMUSG00000026042
P4ha2	P4ha2	1956.56	0.220654	0.0740677	2.97909	0.00289108	0.0138797	18452	ENSMUSG00000018906			Loxl2	Loxl2	1015.27	-0.371929	0.214345	-1.73519	0.0827069	0.234995	94352	ENSMUSG00000034205
Tgfb1	Tgfb1	1382.43	0.233433	0.127625	1.82905	0.0673915	0.172996	21803	ENSMUSG00000002603			Col3a1	Col3a1	10135.5	-0.333606	0.292794	-1.13939	0.254542	0.475028	12825	ENSMUSG00000026043
Col6a1	Col6a1	2903.89	0.279414	0.140569	1.98774	0.0468408	0.131088	12833	ENSMUSG00000001119			P4ha1	P4ha1	3513.54	-0.308835	0.103823	-2.97462	0.00293351	0.0231607	18451	ENSMUSG00000019916
Mmp2	Mmp2	2050.18	0.310295	0.149651	2.07346	0.0381298	0.111923	17390	ENSMUSG00000031740			Plod2	Plod2	968.22	-0.245628	0.106257	-2.31163	0.0207979	0.0929443	26432	ENSMUSG00000032374
Col6a2	Col6a2	3930.48	0.334916	0.137324	2.43888	0.0147328	0.0533073	12834	ENSMUSG00000020241			Col1a2	Col1a2	5465.22	-0.16329	0.284592	-0.573771	0.566123	0.750364	12843	ENSMUSG00000029661
Col5a1	Col5a1	1363.96	0.341093	0.149915	2.27524	0.0228915	0.0756539	12831	ENSMUSG00000026837			Acta2	Acta2	5628.09	-0.125408	0.125103	-1.00243	0.316134	0.540907	11475	ENSMUSG00000035783
Plod2	Plod2	911.483	0.387991	0.086482	4.48638	7.2442e-06	7.38318e-05	26432	ENSMUSG00000032374			P4ha2	P4ha2	2096.92	-0.0610534	0.0777668	-0.785083	0.432405	0.648879	18452	ENSMUSG00000018906
Col1a1	Col1a1	3277.51	0.654361	0.225688	2.89941	0.00373869	0.0172131	12842	ENSMUSG00000001506			Thbs1	Thbs1	398.96	-0.0248939	0.426137	-0.0584176	0.953416	0.978363	21825	ENSMUSG00000040152
Col3a1	Col3a1	8974.07	0.701883	0.108447	6.47213	9.66309e-11	2.67074e-09	12825	ENSMUSG00000026043			Col1a1	Col1a1	4048.99	-0.0192012	0.399392	-0.048076	0.961656	0.981778	12842	ENSMUSG00000001506
Col1a2	Col1a2	4581.82	0.704578	0.103607	6.80049	1.04264e-11	3.39181e-10	12843	ENSMUSG00000029661			Pdgfrb	Pdgfrb	2388.8	-0.0179958	0.13795	-0.130452	0.896209	0.952528	18596	ENSMUSG00000024620
P4ha1	P4ha1	3064.41	0.730538	0.0968575	7.5424	4.61407e-14	2.06227e-12	18451	ENSMUSG00000019916			Tgfb1	Tgfb1	1510.72	-0.0170438	0.169223	-0.100718	0.919774	0.963903	21803	ENSMUSG00000002603
Tagln	Tagln	1423.84	0.735157	0.16174	4.5453	5.48558e-06	5.74933e-05	21345	ENSMUSG00000032085			Col6a2	Col6a2	4457.64	-0.000238292	0.292984	-0.000813326	0.999351	0.999494	12834	ENSMUSG00000020241
Col5a2	Col5a2	1136.46	0.924702	0.129874	7.12001	1.0792e-12	4.05705e-11	12832	ENSMUSG00000026042			Fn1	Fn1	1829.3	0.0224168	0.161828	0.138522	0.889828	0.949679	14268	ENSMUSG00000026193
Loxl2	Loxl2	848.383	0.98131	0.132286	7.41809	1.18818e-13	5.08027e-12	94352	ENSMUSG00000034205			Col6a1	Col6a1	3270.33	0.0288064	0.289112	0.0996376	0.920632	0.964323	12833	ENSMUSG00000001119
Thbs1	Thbs1	285.999	1.16471	0.287555	4.05037	5.11358e-05	0.000424602	21825	ENSMUSG00000040152			Mmp2	Mmp2	2339.72	0.0387592	0.256588	0.151056	0.879931	0.944104	17390	ENSMUSG00000031740
Lox	Lox	386.986	1.31719	0.223537	5.89247	3.80455e-09	7.77742e-08	16948	ENSMUSG00000024529			Col5a1	Col5a1	1630.44	0.142399	0.332452	0.42833	0.668411	0.820336	12831	ENSMUSG00000026837
Tgfb2	Tgfb2	589.318	1.32194	0.157548	8.39067	4.83361e-17	3.17657e-15	21808	ENSMUSG00000039239			Mmp14	Mmp14	595.903	0.214781	0.167763	1.28026	0.200453	0.409528	17387	ENSMUSG00000000957
Serpine1	Serpine1	1807.33	2.63502	0.348234	7.56683	3.82453e-14	1.74006e-12	18787	ENSMUSG00000037411			Ltbp4	Ltbp4	16642	0.25196	0.163705	1.53911	0.123777	0.302157	108075	ENSMUSG00000040488
Timp1	Timp1	302.504	2.68164	0.272272	9.84912	6.91492e-23	8.5803e-21	21857	ENSMUSG00000001131			Timp2	Timp2	4266.75	0.257587	0.107103	2.40505	0.0161702	0.0776052	21858	ENSMUSG00000017466
Postn	Postn	4816.07	3.17584	0.152961	20.7624	9.47825e-96	4.20455e-92	50706	ENSMUSG00000027750			Mmp9	Mmp9	14.5217	0.477317	0.691908	0.689856	0.490285	#N/A	17395	ENSMUSG00000017737
Ltbp2	Ltbp2	332.319	3.29638	0.254555	12.9496	2.36306e-38	8.38602e-36	16997	ENSMUSG00000002020			Pdgfra	Pdgfra	961.704	0.638478	0.129299	4.93799	7.89337e-07	4.59956e-05	18595	ENSMUSG00000029231
P4ha3	P4ha3	3.24468	5.23308	2.04806	2.55514	0.0106146	0.0407762	320452	ENSMUSG00000051048			Thbs2	Thbs2	549.963	1.16702	0.117401	9.94049	2.77461e-23	1.99675e-19	21826	ENSMUSG00000023885

### Sheet: Inflammation
W5 HFrEF Vs W5 CTRL												W5 HFrEF+CBD Vs W5 HFrEF
Gene Symbol	Gene Symbol	baseMean	log2FoldChange	lfcSE	stat	pvalue	padj	ENTREZ	ENS			Gene Symbol	Gene Symbol	baseMean	log2FoldChange	lfcSE	stat	pvalue	padj	ENTREZ	ENS
Ciita	Ciita	53.4769	-0.73428	0.386122	-1.90168	0.0572135	0.153145	12265	ENSMUSG00000022504			Ccl5	Ccl5	18.6546	-0.89147	0.613541	-1.45299	0.146226	0.337172	20304	ENSMUSG00000035042
Ccl2	Ccl2	51.0364	-0.733477	0.392063	-1.87082	0.0613707	0.161376	20296	ENSMUSG00000035385			Lgals3	Lgals3	341.181	-0.792886	0.26718	-2.96762	0.0030012	0.0235787	16854	ENSMUSG00000050335
Csf1r	Csf1r	1960.33	-0.430883	0.155901	-2.76383	0.00571279	0.0244909	12978	ENSMUSG00000024621			S100a9	S100a9	22.6049	-0.603463	0.595754	-1.01294	0.311088	0.535151	20202	ENSMUSG00000056071
Adgre1	Adgre1	471.314	-0.365269	0.181991	-2.00707	0.0447423	0.126479	13733	ENSMUSG00000004730			Lyz2	Lyz2	7633.03	-0.503396	0.113832	-4.42229	9.76607e-06	0.000326891	17105	ENSMUSG00000069516
Cxcl9	Cxcl9	397.738	-0.304536	0.187937	-1.62041	0.105143	0.241073	17329	ENSMUSG00000029417			Nfkbia	Nfkbia	1963.82	-0.437798	0.282161	-1.55159	0.120761	0.297953	18035	ENSMUSG00000021025
Cx3cr1	Cx3cr1	223.591	-0.238395	0.32431	-0.735085	0.462288	0.662913	13051	ENSMUSG00000052336			Cd68	Cd68	337.812	-0.371252	0.187859	-1.97623	0.0481288	0.164229	12514	ENSMUSG00000018774
Myd88	Myd88	630.78	-0.229111	0.133307	-1.71868	0.085673	0.207166	17874	ENSMUSG00000032508			Msr1	Msr1	93.9075	-0.354355	0.263472	-1.34495	0.178643	0.381905	20288	ENSMUSG00000025044
H2-Ab1	H2-Ab1	2375.78	-0.150514	0.249773	-0.602605	0.546772	0.734271	14961	ENSMUSG00000073421			Tlr2	Tlr2	267.082	-0.347297	0.205316	-1.69152	0.0907366	0.249692	24088	ENSMUSG00000027995
Nfkb1	Nfkb1	1891.65	-0.121636	0.0881819	-1.37937	0.167779	0.33919	18033	ENSMUSG00000028163			Ms4a7	Ms4a7	111.801	-0.327663	0.254272	-1.28863	0.197526	0.406227	109225	ENSMUSG00000024672
H2-Aa	H2-Aa	2845.7	-0.121327	0.275351	-0.440626	0.659484	0.813337	14960	ENSMUSG00000036594			Tlr4	Tlr4	647.513	-0.289098	0.160496	-1.80128	0.0716589	0.213578	21898	ENSMUSG00000039005
Cd4	Cd4	34.6253	0.0457323	0.4719	0.096911	0.922797	0.96339	12504	ENSMUSG00000023274			Cxcl10	Cxcl10	25.1204	-0.22548	0.893328	-0.252404	0.800729	0.902822	15945	ENSMUSG00000034855
Ccl5	Ccl5	23.4509	0.0485301	0.622261	0.07799	0.937836	0.971735	20304	ENSMUSG00000035042			Cxcl9	Cxcl9	336.577	-0.219319	0.15208	-1.44213	0.149266	0.341426	17329	ENSMUSG00000029417
Lyz2	Lyz2	8429.56	0.127815	0.0760599	1.68045	0.0928702	0.219704	17105	ENSMUSG00000069516			Ptprc	Ptprc	202.112	-0.207089	0.176781	-1.17144	0.241421	0.460561	19264	ENSMUSG00000026395
Cd68	Cd68	353.863	0.169291	0.179841	0.941342	0.34653	0.552703	12514	ENSMUSG00000018774			Cx3cr1	Cx3cr1	212.82	0.0568414	0.345517	0.164511	0.869329	0.93825	13051	ENSMUSG00000052336
Ms4a7	Ms4a7	114.362	0.198429	0.211267	0.939233	0.347611	0.554134	109225	ENSMUSG00000024672			H2-Aa	H2-Aa	2844.79	0.0733247	0.170592	0.429825	0.667323	0.81966	14960	ENSMUSG00000036594
Ptprc	Ptprc	191.872	0.318115	0.173153	1.83719	0.0661822	0.170763	19264	ENSMUSG00000026395			Csf1r	Csf1r	1743.97	0.0762001	0.17424	0.437327	0.661874	0.816242	12978	ENSMUSG00000024621
Tlr2	Tlr2	257.849	0.408227	0.159001	2.56745	0.0102449	0.039579	24088	ENSMUSG00000027995			H2-Ab1	H2-Ab1	2364.77	0.0908564	0.139243	0.652503	0.514077	0.71494	14961	ENSMUSG00000073421
Msr1	Msr1	89.0629	0.47237	0.272078	1.73616	0.0825362	0.201284	20288	ENSMUSG00000025044			Adgre1	Adgre1	435.865	0.111824	0.180118	0.620839	0.534706	0.727694	13733	ENSMUSG00000004730
Cxcl10	Cxcl10	20.9751	0.794932	0.75448	1.05362	0.292059	0.494352	15945	ENSMUSG00000034855			Cd4	Cd4	37.5287	0.136912	0.398904	0.34322	0.731433	0.860091	12504	ENSMUSG00000023274
Tlr4	Tlr4	534.842	0.923906	0.148084	6.23905	4.40236e-10	1.08494e-08	21898	ENSMUSG00000039005			Nfkb1	Nfkb1	1943.73	0.150328	0.0885265	1.69811	0.0894868	0.247261	18033	ENSMUSG00000028163
Nfkbia	Nfkbia	1682.83	0.957862	0.252524	3.79315	0.00014875	0.00107425	18035	ENSMUSG00000021025			Myd88	Myd88	635.405	0.203222	0.124196	1.63631	0.101775	0.266974	17874	ENSMUSG00000032508
S100a9	S100a9	19.833	1.06822	0.808058	1.32196	0.186182	0.364806	20202	ENSMUSG00000056071			Ciita	Ciita	47.851	0.424291	0.443639	0.956388	0.338876	0.562891	12265	ENSMUSG00000022504
Lgals3	Lgals3	309.039	1.14195	0.236834	4.82173	1.42319e-06	1.70859e-05	16854	ENSMUSG00000050335			Ccl2	Ccl2	58.6048	1.00206	0.463843	2.16035	0.0307455	0.120973	20296	ENSMUSG00000035385

### Sheet: Inflammasome
W5 HFrEF Vs W5 CTRL												W5 HFrEF+CBD Vs W5 HFrEF
Gene Symbol	Gene Symbol	baseMean	log2FoldChange	lfcSE	stat	pvalue	padj	ENTREZ	ENS			Gene Symbol	Gene Symbol	baseMean	log2FoldChange	lfcSE	stat	pvalue	padj	ENTREZ	ENS
Nlrp3	Nlrp3	10.0817	-1.90481	0.750554	-2.53787	0.011153	0.0423584	216799	ENSMUSG00000032691			Panx1	Panx1	143.188	-0.95646	0.212673	-4.49732	6.88139e-06	0.000246378	55991	ENSMUSG00000031934
Myd88	Myd88	630.78	-0.229111	0.133307	-1.71868	0.085673	0.207166	17874	ENSMUSG00000032508			Il1b	Il1b	22.9397	-0.8112	0.483386	-1.67816	0.0933152	0.25361	16176	ENSMUSG00000027398
P2rx7	P2rx7	159.428	-0.16891	0.210484	-0.80248	0.422275	0.627871	18439	ENSMUSG00000029468			Casp1	Casp1	87.3184	-0.680704	0.323215	-2.10604	0.0352007	0.132803	12362	ENSMUSG00000025888
Pycard	Pycard	308.423	-0.154252	0.155644	-0.991051	0.321661	0.526798	66824	ENSMUSG00000030793			Pycard	Pycard	255.462	-0.472472	0.175592	-2.69073	0.0071295	0.0432245	66824	ENSMUSG00000030793
Nfkb1	Nfkb1	1891.65	-0.121636	0.0881819	-1.37937	0.167779	0.33919	18033	ENSMUSG00000028163			Nlrc4	Nlrc4	10.6162	-0.382031	0.609756	-0.626531	0.530966	#N/A	268973	ENSMUSG00000039193
Sirt1	Sirt1	471.745	-0.120353	0.125974	-0.955383	0.339384	0.545474	93759	ENSMUSG00000020063			Aim2	Aim2	49.0163	-0.379009	0.336305	-1.12698	0.259751	0.480663	383619	ENSMUSG00000037860
Sirt6	Sirt6	227.615	0.0562207	0.1815	0.309756	0.756746	0.872274	50721	ENSMUSG00000034748			Tlr4	Tlr4	647.513	-0.289098	0.160496	-1.80128	0.0716589	0.213578	21898	ENSMUSG00000039005
Gsdmd	Gsdmd	220.612	0.0807567	0.202871	0.398069	0.690579	0.832166	69146	ENSMUSG00000022575			Gsdmd	Gsdmd	217.179	-0.181728	0.21613	-0.840829	0.400444	0.622417	69146	ENSMUSG00000022575
Casp1	Casp1	97.8826	0.233827	0.279767	0.835793	0.403271	0.610446	12362	ENSMUSG00000025888			Sirt6	Sirt6	225.543	-0.135978	0.171455	-0.793082	0.42773	0.644641	50721	ENSMUSG00000034748
Pparg	Pparg	537.711	0.382803	0.196224	1.95085	0.0510747	0.140594	19016	ENSMUSG00000000440			Nfkb1	Nfkb1	1943.73	0.150328	0.0885265	1.69811	0.0894868	0.247261	18033	ENSMUSG00000028163
Aim2	Aim2	47.6422	0.419675	0.401925	1.04416	0.29641	0.499146	383619	ENSMUSG00000037860			Myd88	Myd88	635.405	0.203222	0.124196	1.63631	0.101775	0.266974	17874	ENSMUSG00000032508
Nlrc4	Nlrc4	9.84155	0.592172	0.837259	0.707274	0.479396	0.677477	268973	ENSMUSG00000039193			P2rx7	P2rx7	165.034	0.215344	0.195033	1.10414	0.269533	0.491808	18439	ENSMUSG00000029468
Tlr4	Tlr4	534.842	0.923906	0.148084	6.23905	4.40236e-10	1.08494e-08	21898	ENSMUSG00000039005			Pparg	Pparg	677.941	0.250781	0.191134	1.31207	0.189496	0.396254	19016	ENSMUSG00000000440
Panx1	Panx1	127.246	1.43169	0.204362	7.00567	2.45811e-12	8.72334e-11	55991	ENSMUSG00000031934			Sirt1	Sirt1	514.408	0.308728	0.128353	2.40531	0.0161587	0.077602	93759	ENSMUSG00000020063
Il1b	Il1b	17.606	2.17158	0.554259	3.91799	8.92922e-05	0.000690589	16176	ENSMUSG00000027398			Nlrp3	Nlrp3	12.7175	2.28958	0.802691	2.85237	0.0043394	#N/A	216799	ENSMUSG00000032691

### Sheet: Significant
EndMT associated
Gene Symbol	baseMean	log2FoldChange	lfcSE	stat	pvalue		ENTREZ
Thbs4	1136.42	-1.4637	0.544956	-2.6859	0.00723356	0.0436714	21828
Bmp4	251.727	-0.654881	0.207029	-3.16323	0.0015603	0.0145074	12159
Smad3	469.203	0.660062	0.132618	4.97716	6.45231e-07	3.93509e-05	17127
Rbfox1	1140.19	0.908007	0.187068	4.85388	1.21069e-06	6.47788e-05	268859
Thbs2	549.963	1.16702	0.117401	9.94049	2.77461e-23	1.99675e-19	21826
Endothelial Phenotype
Gene Symbol	baseMean	log2FoldChange	lfcSE	stat	pvalue	padj	ENTREZ
Kdr	7405.57	0.711941	0.14904	4.77684	1.78074e-06	8.63324e-05	16542
Mesenchymal Phenotype
Gene Symbol	baseMean	log2FoldChange	lfcSE	stat	pvalue	padj	ENTREZ
Pdgfra	961.704	0.638478	0.129299	4.93799	7.89337e-07	4.59956e-05	18595
Fibrosis
Gene Symbol	baseMean	log2FoldChange	lfcSE	stat	pvalue	padj	ENTREZ
Postn	5983.78	-1.48556	0.518002	-2.86787	0.00413247	0.0297091	50706
Serpine1	2489.9	-0.803315	0.282416	-2.84444	0.00444899	0.0312112	18787
Pdgfra	961.704	0.638478	0.129299	4.93799	7.89337e-07	4.59956e-05	18595
Thbs2	549.963	1.16702	0.117401	9.94049	2.77461e-23	1.99675e-19	21826
Inflammation
Gene Symbol	baseMean	log2FoldChange	lfcSE	stat	pvalue	padj	ENTREZ
Lgals3	341.181	-0.792886	0.26718	-2.96762	0.0030012	0.0235787	16854
Lyz2	7633.03	-0.503396	0.113832	-4.42229	9.76607e-06	0.000326891	17105
Inflammasome
Gene Symbol	baseMean	log2FoldChange	lfcSE	stat	pvalue	padj	ENTREZ
Panx1	143.188	-0.95646	0.212673	-4.49732	6.88139e-06	0.000246378	55991
