## Supplementary Figures, Tables and Data fiels for "Synthetic Cannabidiol Attenuates Heart Failure Progression with Concomitant and Post Injury Administration Through Modulation of Immune and Endothelial to Mesenchymal Transition – Related Remodeling Programs": Data File G.xlsx

### Sheet: Sheet1
ID	Description	setSize	enrichmentScore	NES	pvalue	p.adjust	qvalue	rank	leading_edge	core_enrichment	Count	GeneRatio	core_enrichment_symbols
HALLMARK_MYC_TARGETS_V1	HALLMARK_MYC_TARGETS_V1	201	-0.449676	-2.31887	1e-10	2.5e-09	1.36842e-09	4694	tags=49%, list=22%, signal=39%	ENSMUSG00000063229/ENSMUSG00000025794/ENSMUSG00000062070/ENSMUSG00000026229/ENSMUSG00000037772/ENSMUSG00000028837/ENSMUSG00000073838/ENSMUSG00000006728/ENSMUSG00000017221/ENSMUSG00000027236/ENSMUSG00000022471/ENSMUSG00000024997/ENSMUSG00000027405/ENSMUSG00000031197/ENSMUSG00000025742/ENSMUSG00000021131/ENSMUSG00000060373/ENSMUSG00000062006/ENSMUSG00000006442/ENSMUSG00000029910/ENSMUSG00000041506/…	99	0.492537	Ldha/Rpl14/Pgk1/Psmd1/Mrpl23/Psmb2/Tufm/Cdk4/Psmd3/Eif3j1/Xrcc6/Prdx3/Nop56/Vbp1/Prps2/Erh/Hnrnpc/Rpl34/Srm/Mad2l1/Rrp9/Ndufab1/C1qbp/U2af1/Phb/Ap3s1/Psma2/Psmb3/Prpf31/Set/Rps10/H2az1/Ranbp1/Rps3/Pa2g4/Rpl18/Eif2s1/Rps5/Serbp1/Eif1ax/Psmd14/Hspe1/Psmc4/Ilf2/Pold2/Apex1/Rpl6/Phb2/Prdx4/Pwp1/Cdc45/Impdh2/Rack1/Cct5/Cox5a/Eif4a1/Rps6/Psma4/Eif3d/Ddx18/Cct7/Snrpd2/Ppm1g/Rps2/Nhp2/Snrpa/Odc1/Npm1/Tcp…
HALLMARK_EPITHELIAL_MESENCHYMAL_TRANSITION	HALLMARK_EPITHELIAL_MESENCHYMAL_TRANSITION	191	-0.44374	-2.26672	1e-10	2.5e-09	1.36842e-09	3997	tags=39%, list=19%, signal=32%	ENSMUSG00000040249/ENSMUSG00000028597/ENSMUSG00000015312/ENSMUSG00000022150/ENSMUSG00000031520/ENSMUSG00000020325/ENSMUSG00000043631/ENSMUSG00000026837/ENSMUSG00000020644/ENSMUSG00000027750/ENSMUSG00000039062/ENSMUSG00000022098/ENSMUSG00000019997/ENSMUSG00000017493/ENSMUSG00000029378/ENSMUSG00000021319/ENSMUSG00000006651/ENSMUSG00000004846/ENSMUSG00000027204/ENSMUSG00000022817/ENSMUSG00000032796/…	74	0.387435	Lrp1/Gpx7/Gadd45b/Dab2/Vegfc/Fstl3/Ecm2/Col5a1/Id2/Postn/Anpep/Bmp1/Ccn2/Igfbp4/Areg/Sfrp4/Aplp1/Plod3/Fbn1/Itgb5/Lama1/Edil3/Col4a2/Il6/Rhob/Sdc1/Ppib/Htra1/Tpm1/Fbln1/Tgfb1/Thbs1/Col3a1/Vcan/Loxl2/Fap/Thy1/Emp3/Plod1/Sat1/P3h1/Pmepa1/Col4a1/Serpine2/Fstl1/Lum/Timp1/Ecm1/Lgals1/Fuca1/Nnmt/Vim/Igfbp3/Fbln2/Dcn/Bgn/Cd44/Fzd8/Fbln5/Pcolce2/Col6a2/Pmp22/Capg/Col1a2/Sparc/Loxl1/Gadd45a/Col1a1/Ptx3/Mm…
HALLMARK_E2F_TARGETS	HALLMARK_E2F_TARGETS	200	-0.402799	-2.07437	8.41059e-09	1.40176e-07	7.67282e-08	4895	tags=40%, list=23%, signal=31%	ENSMUSG00000041712/ENSMUSG00000074476/ENSMUSG00000012483/ENSMUSG00000030346/ENSMUSG00000027845/ENSMUSG00000022021/ENSMUSG00000022360/ENSMUSG00000004880/ENSMUSG00000006728/ENSMUSG00000046179/ENSMUSG00000029715/ENSMUSG00000020415/ENSMUSG00000022471/ENSMUSG00000027405/ENSMUSG00000019857/ENSMUSG00000034311/ENSMUSG00000017146/ENSMUSG00000046711/ENSMUSG00000029910/ENSMUSG00000033970/ENSMUSG00000050410/…	81	0.405	Ubr7/Spc24/Rpa3/Rad51ap1/Dclre1b/Diaph3/Atad2/Lbr/Cdk4/E2f8/Pop7/Pttg1/Xrcc6/Nop56/Asf1a/Kif4/Brca1/Hmga1/Mad2l1/Rfc3/Tcf19/Kif18b/Phf5a/Tubg1/H2az1/Ube2s/Jpt1/Ranbp1/Pa2g4/Eif2s1/Chek2/Dctpp1/Snrpb/Pold2/Gins4/Prdx4/Rad1/Cdkn1a/Naa38/Pole/Tk1/Hmgb2/Stmn1/Ak2/Cdca8/Ran/Ddx39a/Plk1/Birc5/Dut/Top2a/Dlgap5/Myc/Mki67/Cdc20/Exosc8/Mcm6/Gins1/Mcm2/Mcm3/Shmt1/Mcm5/Ccnb2/Cdk1/Rpa2/Nap1l1/Cks1b/Hmmr/Tubb5…
HALLMARK_COAGULATION	HALLMARK_COAGULATION	132	-0.441203	-2.13519	5.68439e-08	7.10549e-07	3.88932e-07	5422	tags=52%, list=26%, signal=39%	ENSMUSG00000029664/ENSMUSG00000028015/ENSMUSG00000033860/ENSMUSG00000021822/ENSMUSG00000002992/ENSMUSG00000022877/ENSMUSG00000029713/ENSMUSG00000021190/ENSMUSG00000031066/ENSMUSG00000050675/ENSMUSG00000026509/ENSMUSG00000022149/ENSMUSG00000015889/ENSMUSG00000001249/ENSMUSG00000039007/ENSMUSG00000024386/ENSMUSG00000031444/ENSMUSG00000016942/ENSMUSG00000040249/ENSMUSG00000006356/ENSMUSG00000027249/…	68	0.515152	Tfpi2/Ctso/Fgg/Plau/Apoc2/Hrg/Gnb2/Lgmn/Usp11/Gp1ba/Capn2/C9/Lta4h/Hpn/Cpq/Proc/F10/Tmprss6/Lrp1/Crip2/F2/Pros1/S100a1/Apoc1/Ctsh/Bmp1/Rgn/Trf/Sirt2/Mbl2/Cpn1/Fga/Ctse/Cfh/Itih1/Fbn1/Ctsl/Masp2/Dpp4/Cd9/Htra1/Plg/Dusp6/Thbs1/Plat/C8a/Serpina1e/Maff/Serping1/Arf4/Clu/C1qa/F12/S100a13/C8b/Pf4/Apoa1/Serpina1b/Timp1/Apoc3/Anxa1/Ctsb/Prss23/Gsn/Sh2b2/Sparc/Mmp2/Ctsk
HALLMARK_MTORC1_SIGNALING	HALLMARK_MTORC1_SIGNALING	201	-0.356792	-1.83989	3.21789e-06	3.21789e-05	1.76137e-05	4877	tags=40%, list=23%, signal=31%	ENSMUSG00000024378/ENSMUSG00000021190/ENSMUSG00000020048/ENSMUSG00000015837/ENSMUSG00000063229/ENSMUSG00000062070/ENSMUSG00000015889/ENSMUSG00000025791/ENSMUSG00000024640/ENSMUSG00000001128/ENSMUSG00000018861/ENSMUSG00000040010/ENSMUSG00000014813/ENSMUSG00000032715/ENSMUSG00000001918/ENSMUSG00000020152/ENSMUSG00000078578/ENSMUSG00000024966/ENSMUSG00000041506/ENSMUSG00000060073/ENSMUSG00000018189/…	80	0.39801	Stard4/Lgmn/Hsp90b1/Sqstm1/Ldha/Pgk1/Lta4h/Pgm1/Psat1/Cfp/Fdxr/Slc7a5/Stc1/Trib3/Slc1a5/Actr2/Ube2d3/Stip1/Rrp9/Psma3/Uchl5/Fads1/Bub1/Tubg1/Acaca/Serp1/Gga2/Pno1/Slc37a4/Nmt1/Qdpr/Asns/Fkbp2/Psmd14/Hspe1/Psmc4/Atp5g1/Gmps/Cdkn1a/Gpi1/Psmc2/Cd9/Psma4/Xbp1/Psmb5/Glrx/Tomm40/Sec11a/Tpi1/Atp6v1d/Bcat1/Tm7sf2/Arpc5l/Scd1/Dhcr7/Slc1a4/Slc9a3r1/Ddx39a/Tuba4a/Plk1/Pdap1/Rdh11/Itgb2/Phgdh/Cct6a/Elovl6/Ei…
HALLMARK_XENOBIOTIC_METABOLISM	HALLMARK_XENOBIOTIC_METABOLISM	193	-0.348288	-1.78459	2.18666e-05	0.000182222	9.97424e-05	4816	tags=39%, list=23%, signal=31%	ENSMUSG00000016194/ENSMUSG00000073988/ENSMUSG00000025934/ENSMUSG00000019987/ENSMUSG00000031897/ENSMUSG00000031762/ENSMUSG00000022895/ENSMUSG00000028755/ENSMUSG00000028961/ENSMUSG00000026866/ENSMUSG00000034371/ENSMUSG00000017344/ENSMUSG00000025479/ENSMUSG00000023010/ENSMUSG00000031444/ENSMUSG00000001666/ENSMUSG00000001918/ENSMUSG00000025277/ENSMUSG00000029102/ENSMUSG00000030341/ENSMUSG00000074227/…	76	0.393782	Hsd11b1/Ttpa/Gsta3/Arg1/Psmb10/Mt2/Ets2/Cda/Pgd/Kynu/Tkfc/Vtn/Cyp2e1/Tmbim6/F10/Ddt/Slc1a5/Abhd6/Hgfac/Tnfrsf1a/Spint2/Cyp4f14/Pros1/Id2/Akr1c20/Serpina6/Igfbp4/Por/Nmt1/Mbl2/Tmem176b/Dcxr/Itih1/Dhps/Fah/Cyb5a/Ugdh/Ninj1/Igf1/Atoh8/Sar1b/Fbp1/Hsd17b2/Cyp1a2/Adh7/Rbp4/Gnmt/Aqp9/Fbln1/Plg/Comt/Bcat1/Gsto1/Blvrb/Fabp1/Aldh3a1/Tat/Ddah2/Adh5/Gsta1/Fetub/Kars/Hmox1/Hprt/Tdo2/Upp1/Ephx1/Asl/Cndp2/Dhrs7…
HALLMARK_OXIDATIVE_PHOSPHORYLATION	HALLMARK_OXIDATIVE_PHOSPHORYLATION	198	-0.326901	-1.67688	8.82407e-05	0.000630291	0.000345001	4737	tags=48%, list=22%, signal=38%	ENSMUSG00000050856/ENSMUSG00000034880/ENSMUSG00000063229/ENSMUSG00000030246/ENSMUSG00000014313/ENSMUSG00000059734/ENSMUSG00000059534/ENSMUSG00000021606/ENSMUSG00000015575/ENSMUSG00000027076/ENSMUSG00000003072/ENSMUSG00000032330/ENSMUSG00000035674/ENSMUSG00000026688/ENSMUSG00000004285/ENSMUSG00000003873/ENSMUSG00000029632/ENSMUSG00000002416/ENSMUSG00000024997/ENSMUSG00000036138/ENSMUSG00000024248/…	95	0.479798	Atp5k/Mrpl34/Ldha/Ldhb/Cox6c/Ndufs8/Uqcr10/Ndufs6/Atp6v0e/Timm10/Atp5d/Cox7a2/Ndufa3/Mgst3/Atp6v1f/Bax/Ndufa4/Ndufb2/Prdx3/Acaa1a/Cox7a2l/Mrpl11/Cox6a1/Ndufa9/Atp5e/Ndufa6/Cox11/Ndufs4/Ndufa1/Ndufab1/Ndufc2/Mdh2/Mrps12/Uqcrh/Mpc1/Sdhb/Atp5g3/Mrps22/Cox17/Cox7b/Ndufb3/Fxn/Atp5j2/Slc25a4/Uqcrq/Etfb/Ndufv1/Por/Ndufc1/Atp5j/Cox6b1/Ndufb7/Gpx4/Ndufa2/Atp5g1/Uqcr11/Ndufv2/Uqcrb/Ndufs3/Atp5g2/Phb2/Cox8a…
HALLMARK_COMPLEMENT	HALLMARK_COMPLEMENT	187	-0.317462	-1.60989	0.000204565	0.00127853	0.000699826	4863	tags=38%, list=23%, signal=30%	ENSMUSG00000021190/ENSMUSG00000063903/ENSMUSG00000050675/ENSMUSG00000022149/ENSMUSG00000015889/ENSMUSG00000039007/ENSMUSG00000028755/ENSMUSG00000042228/ENSMUSG00000026866/ENSMUSG00000056501/ENSMUSG00000019370/ENSMUSG00000031444/ENSMUSG00000001175/ENSMUSG00000061119/ENSMUSG00000016942/ENSMUSG00000040249/ENSMUSG00000079056/ENSMUSG00000027249/ENSMUSG00000027669/ENSMUSG00000034748/ENSMUSG00000052374/…	71	0.379679	Lgmn/Klk1/Gp1ba/C9/Lta4h/Cpq/Cda/Lyn/Kynu/Cebpb/Calm3/F10/Calm1/Prcp/Tmprss6/Lrp1/Kcnip3/F2/Gnb4/Sirt6/Actn2/Xpnpep1/Apoc1/Ctsh/Fcer1g/Itgam/Pik3cg/Irf7/Timp2/Dgkg/Lcp2/Prss36/Ctss/Cfh/Itih1/Col4a2/Ctsl/Gngt2/Apoa4/Cp/Dpp4/Cd55/Il6/Psen1/Pfn1/Lap3/Fdx1/Plg/Dusp6/Plat/C1qc/Serpina1e/Ehd1/Maff/Msrb1/Dock10/Dusp5/Serping1/Clu/C1qa/Pla2g7/Gnai2/S100a13/Ctsd/Cd46/Serpina1b/Timp1/Ctsb/Rhog/Anxa5/Lgals3
HALLMARK_APOPTOSIS	HALLMARK_APOPTOSIS	157	-0.326779	-1.62494	0.000395116	0.00219509	0.00120152	4553	tags=38%, list=21%, signal=30%	ENSMUSG00000026029/ENSMUSG00000028191/ENSMUSG00000018861/ENSMUSG00000027985/ENSMUSG00000003873/ENSMUSG00000030774/ENSMUSG00000017146/ENSMUSG00000004446/ENSMUSG00000020123/ENSMUSG00000015312/ENSMUSG00000027249/ENSMUSG00000039217/ENSMUSG00000027381/ENSMUSG00000068921/ENSMUSG00000017466/ENSMUSG00000010609/ENSMUSG00000040562/ENSMUSG00000054612/ENSMUSG00000039236/ENSMUSG00000075706/ENSMUSG00000018339/…	59	0.375796	Casp8/Bcl10/Fdxr/Lef1/Bax/Pak1/Brca1/Bid/Avpr1a/Gadd45b/F2/Il18/Bcl2l11/Dap3/Timp2/Psen2/Gstm2/Mgmt/Isg20/Gpx4/Gpx3/Sod1/Tspo/Il1a/Cdkn1a/Il6/Ifitm3/Rhob/Psen1/Hmgb2/Cd14/Txnip/Cav1/Plat/Vdac2/Bcap31/F2r/Pea15a/Top2a/Gpx1/Sat1/Clu/Hmox1/Lmna/Lum/Timp1/Anxa1/Dap/Gsn/Ccnd1/Dcn/Bgn/Cd44/Bnip3l/Emp1/Gadd45a/Mmp2/Lgals3/Igfbp6
HALLMARK_ESTROGEN_RESPONSE_LATE	HALLMARK_ESTROGEN_RESPONSE_LATE	188	-0.292663	-1.48475	0.00133653	0.00668263	0.00365786	3796	tags=28%, list=18%, signal=23%	ENSMUSG00000060675/ENSMUSG00000030357/ENSMUSG00000027533/ENSMUSG00000022570/ENSMUSG00000001270/ENSMUSG00000076441/ENSMUSG00000024292/ENSMUSG00000020644/ENSMUSG00000091898/ENSMUSG00000017493/ENSMUSG00000029378/ENSMUSG00000004610/ENSMUSG00000041548/ENSMUSG00000039450/ENSMUSG00000039236/ENSMUSG00000042367/ENSMUSG00000023942/ENSMUSG00000029201/ENSMUSG00000021091/ENSMUSG00000026833/ENSMUSG00000036764/…	52	0.276596	Plaat3/Fkbp4/Fabp5/Gfus/Ckb/Ass1/Cyp4f14/Id2/Tnnc1/Igfbp4/Areg/Etfb/Hspb8/Dcxr/Isg20/Gjb3/Slc29a1/Ugdh/Serpina3n/Olfm1/Dnajc12/Rab31/Cd9/Xbp1/Atp2b4/Serpina3k/Tpd52l1/Cav1/Slc2a8/Dhcr7/Slc1a4/Slc9a3r1/St6galnac2/Blvrb/Serpina1e/Igsf1/Bag1/Top2a/Perp/Cdc20/Kif20a/Sord/Hprt/Prkar2b/Serpina1b/Tspan13/Prss23/Ccnd1/Cd44/Fos/Nbl1/Zfp36
HALLMARK_DNA_REPAIR	HALLMARK_DNA_REPAIR	149	-0.313523	-1.54201	0.00181583	0.00756596	0.00414137	5483	tags=42%, list=26%, signal=31%	ENSMUSG00000004667/ENSMUSG00000043866/ENSMUSG00000033020/ENSMUSG00000031783/ENSMUSG00000038644/ENSMUSG00000021694/ENSMUSG00000030166/ENSMUSG00000024782/ENSMUSG00000071662/ENSMUSG00000028902/ENSMUSG00000013465/ENSMUSG00000031066/ENSMUSG00000012483/ENSMUSG00000006589/ENSMUSG00000029780/ENSMUSG00000028755/ENSMUSG00000024369/ENSMUSG00000031347/ENSMUSG00000047721/ENSMUSG00000020485/ENSMUSG00000052293/…	62	0.416107	Polr2e/Taf10/Polr2f/Polr2c/Pold1/Ercc8/Rad52/Ak3/Polr2g/Sf3a3/Nelfb/Usp11/Rpa3/Aprt/Nt5c3/Cda/Nelfe/Cetn2/Bola2/Supt4a/Taf9/Rfc3/Ercc1/Mpc2/Cox17/Polr2d/Eloa/Polr1d/Nudt9/Gmpr2/Bcam/Dad1/Gpx4/Adrm1/Polr2i/Sdcbp/Rala/Rbx1/Polr1h/Impdh2/Gtf2f1/Edf1/Polr2j/Rad51/Gsdme/Taf12/Brf2/Hcls1/Guk1/Gtf2a2/Nme4/Sec61a1/Bcap31/Dut/Hprt/Tsg101/Rpa2/Ccno/Pcna/Tyms/Vps37d/Prim1
HALLMARK_MITOTIC_SPINDLE	HALLMARK_MITOTIC_SPINDLE	199	0.309665	1.49439	0.0016972	0.00756596	0.00414137	5191	tags=40%, list=24%, signal=31%	ENSMUSG00000064128/ENSMUSG00000037926/ENSMUSG00000004677/ENSMUSG00000026842/ENSMUSG00000012443/ENSMUSG00000035954/ENSMUSG00000021068/ENSMUSG00000024120/ENSMUSG00000063077/ENSMUSG00000027959/ENSMUSG00000057110/ENSMUSG00000028906/ENSMUSG00000001151/ENSMUSG00000070565/ENSMUSG00000059495/ENSMUSG00000001630/ENSMUSG00000040021/ENSMUSG00000066406/ENSMUSG00000020021/ENSMUSG00000022770/ENSMUSG00000024290/…	80	0.40201	Cenpj/Ssh2/Myo9b/Abl1/Kif11/Dock4/Nin/Lrpprc/Kif1b/Sass6/Cntrl/Epb41/Pcnt/Rasal2/Arhgef12/Stk38l/Lats1/Akap13/Fgd6/Dlg1/Rock1/Als2/Tsc1/Kifap3/Apc/Arhgap5/Brca2/Rab3gap1/Rapgef6/Clasp1/Kif3b/Kif5b/Vcl/Sos1/Dynll2/Numa1/Csnk1d/Rasa1/Itsn1/Arfgef1/Trio/Fgd4/Sun2/Kif15/Rabgap1/Pkd2/Tiam1/Cd2ap/Sorbs2/Sptbn1/Tubgcp6/Tubgcp3/Pcm1/Palld/Ppp4r2/Arhgef11/Cdc27/Ckap5/Flnb/Abr/Bcr/Rapgef5/Myh10/Cntrob/Lmnb…
HALLMARK_GLYCOLYSIS	HALLMARK_GLYCOLYSIS	192	-0.295499	-1.51471	0.00200147	0.00769797	0.00421362	3963	tags=29%, list=19%, signal=24%	ENSMUSG00000031807/ENSMUSG00000033307/ENSMUSG00000027221/ENSMUSG00000027944/ENSMUSG00000030357/ENSMUSG00000022570/ENSMUSG00000019179/ENSMUSG00000026837/ENSMUSG00000038181/ENSMUSG00000028692/ENSMUSG00000021069/ENSMUSG00000032114/ENSMUSG00000026198/ENSMUSG00000029177/ENSMUSG00000070284/ENSMUSG00000031609/ENSMUSG00000039236/ENSMUSG00000030946/ENSMUSG00000030603/ENSMUSG00000031397/ENSMUSG00000020475/…	56	0.291667	Pgls/Mif/Chst1/Hax1/Fkbp4/Gfus/Mdh2/Col5a1/Chpf2/Akr1a1/Pygl/Slc37a4/Abcb6/Cenpa/Gmppb/Sap30/Isg20/Lhpp/Psmc4/Tktl1/Pgam2/Sod1/Cyb5a/Kdelr3/Aldh7a1/Txn1/Nanp/Glrx/Sdc1/Taldo1/Chpf/Stmn1/Tpi1/Mpi/Nol3/Slc25a10/Cited2/Vcan/Ext2/Plod1/Srd5a3/Spag4/Kif20a/Cln6/Eno1/Cdk1/Gusb/Igfbp3/Dcn/Cd44/Hmmr/Galk1/Chst12/Angptl4/Tgfbi/Aurka
HALLMARK_TNFA_SIGNALING_VIA_NFKB	HALLMARK_TNFA_SIGNALING_VIA_NFKB	193	-0.293553	-1.50414	0.00274052	0.00948307	0.00519073	2304	tags=20%, list=11%, signal=18%	ENSMUSG00000027399/ENSMUSG00000037966/ENSMUSG00000023067/ENSMUSG00000025930/ENSMUSG00000025746/ENSMUSG00000054364/ENSMUSG00000040296/ENSMUSG00000017929/ENSMUSG00000020205/ENSMUSG00000021025/ENSMUSG00000024772/ENSMUSG00000042622/ENSMUSG00000047407/ENSMUSG00000034765/ENSMUSG00000022346/ENSMUSG00000025283/ENSMUSG00000038400/ENSMUSG00000071637/ENSMUSG00000031934/ENSMUSG00000058672/ENSMUSG00000022528/…	38	0.196891	Il1a/Ninj1/Cdkn1a/Msc/Il6/Rhob/Rigi/B4galt5/Phlda1/Nfkbia/Ehd1/Maff/Tgif1/Dusp5/Myc/Sat1/Pmepa1/Cebpd/Panx1/Tubb2a/Hes1/Marcks/Gfpt2/Litaf/Ccnd1/Cd44/Junb/Tsc22d1/Socs3/Gadd45a/Fos/Ptx3/Ier2/F2rl1/Efna1/Zfp36/Pnrc1/Egr1
HALLMARK_HYPOXIA	HALLMARK_HYPOXIA	194	-0.2866	-1.47124	0.00284492	0.00948307	0.00519073	3542	tags=26%, list=17%, signal=22%	ENSMUSG00000026837/ENSMUSG00000001020/ENSMUSG00000025027/ENSMUSG00000024953/ENSMUSG00000022754/ENSMUSG00000019997/ENSMUSG00000044337/ENSMUSG00000032114/ENSMUSG00000031609/ENSMUSG00000039236/ENSMUSG00000024190/ENSMUSG00000031397/ENSMUSG00000060600/ENSMUSG00000020475/ENSMUSG00000003665/ENSMUSG00000023067/ENSMUSG00000036427/ENSMUSG00000051022/ENSMUSG00000035637/ENSMUSG00000010830/ENSMUSG00000004044/…	51	0.262887	Col5a1/S100a4/Xpnpep1/Prdx5/Tmem45a/Ccn2/Ackr3/Slc37a4/Sap30/Isg20/Dusp1/Tktl1/Eno3/Pgam2/Has1/Cdkn1a/Gpi1/Hs3st1/Grhpr/Kdelr3/Cavin1/Cp/Fbp1/B4galnt2/Plin2/Cdkn1c/Glrx/Il6/Tpi1/Cav1/Slc25a1/Cited2/Maff/Eno1/Anxa2/Hmox1/Hexa/Igfbp3/Dcn/Bgn/Bnip3l/Tgfb3/Cavin3/Galk1/Angptl4/Fos/Lxn/Efna1/Tgfbi/Zfp36/Pnrc1
HALLMARK_KRAS_SIGNALING_UP	HALLMARK_KRAS_SIGNALING_UP	193	-0.287325	-1.47223	0.0039411	0.0123159	0.00674136	2814	tags=22%, list=13%, signal=20%	ENSMUSG00000008734/ENSMUSG00000029810/ENSMUSG00000024526/ENSMUSG00000038642/ENSMUSG00000026365/ENSMUSG00000057037/ENSMUSG00000074622/ENSMUSG00000039109/ENSMUSG00000021091/ENSMUSG00000028581/ENSMUSG00000038151/ENSMUSG00000021591/ENSMUSG00000024990/ENSMUSG00000058207/ENSMUSG00000025578/ENSMUSG00000082229/ENSMUSG00000019960/ENSMUSG00000019194/ENSMUSG00000031538/ENSMUSG00000018654/ENSMUSG00000040552/…	43	0.222798	Gprc5b/Tmem176b/Cidea/Ctss/Cfh/Cfhr1/Mafb/F13a1/Serpina3n/Laptm5/Prdm1/Glrx/Rbp4/Serpina3k/Cbx8/Nap1l2/Dusp6/Scn1b/Plat/Ikzf1/C3ar1/Kif5c/Itgbl1/Csf2ra/Pigr/Itgb2/Cd37/Tspan7/Ngf/Bpgm/Galnt3/Gfpt2/Tspan13/Fuca1/Igfbp3/Etv5/Dock2/Emp1/Angptl4/Gpnmb/Ace/F2rl1/Mall
HALLMARK_P53_PATHWAY	HALLMARK_P53_PATHWAY	195	-0.266994	-1.36839	0.0068643	0.0201891	0.0110509	4290	tags=29%, list=20%, signal=24%	ENSMUSG00000061983/ENSMUSG00000037035/ENSMUSG00000021701/ENSMUSG00000020432/ENSMUSG00000083282/ENSMUSG00000003873/ENSMUSG00000032715/ENSMUSG00000029397/ENSMUSG00000050732/ENSMUSG00000038037/ENSMUSG00000039756/ENSMUSG00000032599/ENSMUSG00000001020/ENSMUSG00000062762/ENSMUSG00000020758/ENSMUSG00000027800/ENSMUSG00000059070/ENSMUSG00000025499/ENSMUSG00000024824/ENSMUSG00000039450/ENSMUSG00000057863/…	57	0.292308	Rps12/Inhbb/Plk2/Tcn2/Ctsf/Bax/Trib3/Rchy1/Vamp8/Socs1/Dnttip2/Ip6k2/S100a4/Ei24/Itgb4/Tm4sf1/Rpl18/Hras/Rad9a/Dcxr/Rpl36/Ccnd3/Il1a/Ninj1/Tax1bp3/Cdkn1a/Rack1/Procr/Bak1/Cebpa/Rps27l/Sdc1/Cd81/Tpd52l1/Tgfb1/H2aj/Txnip/Sec61a1/H2ac25/F2r/Perp/Sat1/Irag2/Hmox1/Upp1/Ctsd/Ephx1/Fuca1/S100a10/Hexim1/Phlda3/Tsc22d1/Pcna/Gadd45a/Fos/Zfp365/Rrad
HALLMARK_CHOLESTEROL_HOMEOSTASIS	HALLMARK_CHOLESTEROL_HOMEOSTASIS	74	-0.341322	-1.51259	0.0130406	0.0343175	0.0187843	1965	tags=20%, list=9%, signal=18%	ENSMUSG00000030342/ENSMUSG00000059743/ENSMUSG00000027907/ENSMUSG00000025137/ENSMUSG00000024799/ENSMUSG00000037071/ENSMUSG00000058454/ENSMUSG00000038539/ENSMUSG00000022037/ENSMUSG00000006517/ENSMUSG00000025534/ENSMUSG00000062825/ENSMUSG00000027712/ENSMUSG00000050335/ENSMUSG00000040128	15	0.202703	Cd9/Fdps/S100a11/Pcyt2/Tm7sf2/Scd1/Dhcr7/Atf5/Clu/Mvd/Gusb/Actg1/Anxa5/Lgals3/Pnrc1
HALLMARK_UV_RESPONSE_DN	HALLMARK_UV_RESPONSE_DN	143	0.318492	1.46041	0.013035	0.0343175	0.0187843	4097	tags=32%, list=19%, signal=26%	ENSMUSG00000057522/ENSMUSG00000037940/ENSMUSG00000029287/ENSMUSG00000035614/ENSMUSG00000041297/ENSMUSG00000021796/ENSMUSG00000057637/ENSMUSG00000025880/ENSMUSG00000024924/ENSMUSG00000053436/ENSMUSG00000030516/ENSMUSG00000028128/ENSMUSG00000031229/ENSMUSG00000022770/ENSMUSG00000061751/ENSMUSG00000038119/ENSMUSG00000027777/ENSMUSG00000028036/ENSMUSG00000027312/ENSMUSG00000022141/ENSMUSG00000048482/…	46	0.321678	Spop/Inpp4b/Tgfbr3/Togaram1/Cdk13/Bmpr1a/Prdm2/Smad7/Vldlr/Mapk14/Tjp1/F3/Atrx/Dlg1/Kalrn/Cdon/Schip1/Ptgfr/Atrn/Nipbl/Bdnf/Nfkb1/Mgll/Ldlr/Mios/Atp2b1/Scaf8/Scn8a/Sipa1l1/Syne1/Adgrl2/Nek7/Nr1d2/Ptpn21/Cdkn1b/Phf3/Aggf1/Zmiz1/Akt3/Dyrk1a/Bhlhe40/Plcb4/Vav2/Erbb2/Rxra/Snai2
HALLMARK_WNT_BETA_CATENIN_SIGNALING	HALLMARK_WNT_BETA_CATENIN_SIGNALING	39	0.416033	1.52555	0.0195854	0.0450965	0.0246844	3810	tags=33%, list=18%, signal=27%	ENSMUSG00000034245/ENSMUSG00000057614/ENSMUSG00000024182/ENSMUSG00000019789/ENSMUSG00000050567/ENSMUSG00000000142/ENSMUSG00000021466/ENSMUSG00000002250/ENSMUSG00000027276/ENSMUSG00000039191/ENSMUSG00000029686/ENSMUSG00000026923/ENSMUSG00000008855	13	0.333333	Hdac11/Gnai1/Axin1/Hey2/Maml1/Axin2/Ptch1/Ppard/Jag1/Rbpj/Cul1/Notch1/Hdac5
HALLMARK_SPERMATOGENESIS	HALLMARK_SPERMATOGENESIS	102	-0.301737	-1.4138	0.0185604	0.0450965	0.0246844	3587	tags=26%, list=17%, signal=22%	ENSMUSG00000031289/ENSMUSG00000020486/ENSMUSG00000027379/ENSMUSG00000040495/ENSMUSG00000047446/ENSMUSG00000035458/ENSMUSG00000031397/ENSMUSG00000059970/ENSMUSG00000038379/ENSMUSG00000030206/ENSMUSG00000032959/ENSMUSG00000025503/ENSMUSG00000046280/ENSMUSG00000062859/ENSMUSG00000020698/ENSMUSG00000018554/ENSMUSG00000031990/ENSMUSG00000002297/ENSMUSG00000026622/ENSMUSG00000004032/ENSMUSG00000032218/…	27	0.264706	Il13ra2/Septin4/Bub1/Chrm4/Arl4a/Tnni3/Tktl1/Hspa2/Ttk/Gsg1/Pebp1/Taldo1/She/Tcp11/Cct6b/Ybx2/Jam3/Dbf4/Nek2/Gstm5/Ccnb2/Cdk1/Psmg1/Mlf1/Ace/Art3/Aurka
HALLMARK_G2M_CHECKPOINT	HALLMARK_G2M_CHECKPOINT	198	-0.257002	-1.31832	0.0198425	0.0450965	0.0246844	1614	tags=18%, list=8%, signal=16%	ENSMUSG00000028832/ENSMUSG00000002603/ENSMUSG00000011179/ENSMUSG00000005481/ENSMUSG00000030867/ENSMUSG00000017716/ENSMUSG00000020914/ENSMUSG00000022346/ENSMUSG00000038539/ENSMUSG00000031004/ENSMUSG00000006398/ENSMUSG00000038943/ENSMUSG00000026355/ENSMUSG00000066979/ENSMUSG00000002297/ENSMUSG00000026622/ENSMUSG00000002870/ENSMUSG00000069662/ENSMUSG00000041859/ENSMUSG00000005410/ENSMUSG00000032218/…	35	0.176768	Stmn1/Tgfb1/Odc1/Ddx39a/Plk1/Birc5/Top2a/Myc/Atf5/Mki67/Cdc20/Prc1/Mcm6/Bub3/Dbf4/Nek2/Mcm2/Marcks/Mcm3/Mcm5/Ccnb2/Cdk1/Ccnd1/Rpa2/Cks1b/Hmmr/Cdkn2c/Cks2/Dtymk/Tpx2/Ccna2/Aurka/Racgap1/E2f1/Ube2c
